# Highly multiplexed selection of RNA aptamers against a small molecule library

**DOI:** 10.1101/2022.07.16.500284

**Authors:** Brent Townshend, Matias Kaplan, Christina D. Smolke

**Affiliations:** Department of Bioengineering, Stanford University, Stanford, CA, USA; Chan Zuckerberg Biohub, San Francisco, CA, USA

## Abstract

Applications of synthetic biology spanning human health, industrial bioproduction, and ecosystem monitoring often require small molecule sensing capabilities, typically in the form of genetically encoded small molecule biosensors. Critical to the deployment of greater numbers of these systems are methods that support the rapid development of such biosensors against a broad range of small molecule targets. Here, we use a previously developed method for selection of RNA biosensors against unmodified small molecules (DRIVER) to perform a selection against a densely multiplexed mixture of small molecules, representative of those employed in high-throughput drug screening. Using a mixture of 5,120 target compounds randomly sampled from a large diversity drug screening library, we performed a 95-round selection and then analyzed the enriched RNA biosensor library using next generation sequencing (NGS). From our analysis, we identified RNA biosensors with at least 2-fold change in signal in the presence of at least 217 distinct target compounds with sensitivities down to 25 nM. Although many of these biosensors respond to multiple targets, clustering analysis indicated at least 150 different small-molecule sensing patterns. We also built a classifier that was able to predict whether the biosensors would respond to a new compound with an average precision of 0.82. Since the target compound library was designed to be representative of larger diversity compound libraries, we expect that the described approach can be used with similar compound libraries to identify aptamers against other small molecules with a similar success rate. The new RNA biosensors (or their component aptamers) described in this work can be further optimized and used in applications such as biosensing, gene control, or enzyme evolution. In addition, the data presented here provide an expanded compendium of new RNA aptamers compared to the 82 small molecule RNA aptamers published in the literature, allowing further bioinformatic analyses of the general classes of small molecules for which RNA aptamers can be found.
