## Supplemental Table 2 for "Highly multiplexed selection of RNA aptamers against a small molecule library"

### Sheet: Sheet1
Oligonucleotides and sequence elements
ID #	Name	Description	Sequence	In Mixture
	W	Ribozyme prefix "W"	AAACAAACAAA
	Z	Ribozyme prefix "Z"	ACAAAACAAAAC
	X	Ribozyme suffix	AAAAAGAAAAATAAAAA
BT88p	T7	T7 RNA Polymerase promoter	AATTTAATACGACTCACTATA GGG
BT575p	Uncleaved Stop	RT Primer used for uncleaved selection; PCR reverse primer; qPCR reverse primer	TTTTTATTTTTCTTTTT GCTGT TTC GTCC
BT2017p	Wsplint	RT primer/splint for W prefix addition	/5Phos/G ACAGC TTTGTTTGTTT CCC AA GCUGT C ACTGGA /iSpC3/ U TTTCTTTTT GCTGT TTC GTCC
BT2018p	Zsplint	RT primer/splint for Z prefix addition	/5Phos/G ACAGC GTTTTGTTTTGT CCC AC GCUGT C ACTGGA /iSpC3/ U TTTCTTTTT GCTGT TTC GTCC
BT1285p	T7W Primer	PCR forward primer for W prefix	AATTTAATACGACTCACTATAGGG AAACAAACAAA GCTG
BT1510p	T7Z Primer	PCR forward primer for Z prefix	AATTTAATACGACTCACTATAGGG ACAAAACAAAAC GC
BT1474	B_W_Blocker	PCR cross-amplification blocker	cggaaatttcaaaggtgcttc GGG AAACAAACAAA GCTGTC ACCGGA/3SpC3/
BT1814	B_Z_Blocker	PCR cross-amplification blocker	cggaaatttcaaaggtgcttc GGG ACAAAACAAAAC GCTGTC ACCGGA/3SpC3/
BT1819	WFU	Barcoding primer (W->Z Fwd)	ACAC TCTTTCCCTACACGAC GCTCTTCCGATCT GGG AAACAAACAAA GCTG/3SpC3/	5790
BT1938	ZFC	Barcoding primer (W->Z Fwd)	ACAC TCTTTCCCTACACGAC GCTCTTCCGATCT GCGT GGG ACAAAACAAAAC GC/3SpC3/	5790
BT1904	ZFU	Barcoding primer (Z->W Fwd)	ACAC TCTTTCCCTACACGAC GCTCTTCCGATCT GGG ACAAAACAAAAC GC/3SpC3/
BT1937	WFC	Barcoding primer (Z->W Fwd)	ACAC TCTTTCCCTACACGAC GCTCTTCCGATCT GCTT GGG AAACAAACAAA GCTG/3SpC3/
BT2035	XRC	Barcoding primer (All Fwd)	GACTGGAGTTCAGACGTGT GCTCTTCCGATCT TTT CTTTTT GCTGT TTC GTCC/3SpC3/	5790
BT1910	WRU	Barcoding primer (W->Z Rev)	GACTGGAGTTCAGACGTGT GCTCTTCCGATCT GGG AAACAAACAAA GCTG/3SpC3/	5777
BT2033	ZRC	Barcoding primer (W->Z Rev)	GACTGGAGTTCAGACGTGT GCTCTTCCGATCT GCGT GGG ACAAAACAAAAC GC/3SpC3/	5777
BT1905	ZRU	Barcoding primer (Z->W Rev)	GACTGGAGTTCAGACGTGT GCTCTTCCGATCT GGG ACAAAACAAAAC GC/3SpC3/
BT2032	WRC	Barcoding primer (Z->W Rev)	GACTGGAGTTCAGACGTGT GCTCTTCCGATCT GCTT GGG AAACAAACAAA GCTG/3SpC3/
BT2034	XFC	Barcoding primer (All Rev)	ACAC TCTTTCCCTACACGAC GCTCTTCCGATCT TTT CTTTTT GCTGT TTC GTCC/3SpC3/	5777
BT1908	T7FC	Barcoding primer (T7 Fwd)	ACAC TCTTTCCCTACACGAC GCTCTTCCGATCT AATTTAATACGACTCACTATA GGG/3SpC3/	5791
BT2031	XRT7	Barcoding primer (T7 Rev)	GACTGGAGTTCAGACGTGT GCTCTTCCGATCT T TTTTTATT TTT CTTTTT GCTGT TTC GTCC/3SpC3/	5791
BT1631	Rd1	Illumina read 1 primer	ACAC TCTTTCCCTACACGAC GCTCTTCCGATCT	5790
BT1632	Rd2	Illumina read 2 primer	GTGACTGGAGTTCAGACGTGT GCTCTTCCGATCT	5791
BT2037	WStop_clvd_R6R30l_X_lig_cut	NGS reference	TTTCTTTTTGCTGTTTCGTCCTCGGCATAGCTACACCTGGATCATTGACACGGACTCATCAGACCGGAAGTACATCCAGTGACAGCTTTGTTTGTTTCCCAAGC	5776
BT2038	ZStop_W_R6R30m_X	NGS reference	GACAGCGTTTTGTTTTGTCCCACGCUGTCACTGGA/iSp18/UTTTCTTTTTGCTGTTTCGTCCTCGGCATAGCATCGCCTAAGTCATTGACACGGACTCATCAGACCGGAATGACATCCAGTGACAGCTTTGTTTGTTTCCC	5776
BT2039	ZStop_W_R6R30n_X_cut	NGS reference	TTTCTTTTTGCTGTTTCGTCCTCGGCATAGCTCGGCACACTTCATTGACACGGACTCATCAGACCGGAACGTAATCCAGTGACAGCTTTGTTTGTTTCCC	5776
BT2041	ZStop_clvd_R6R30p_X_lig_cut	NGS reference	TTTCTTTTTGCTGTTTCGTCCTCGGCATAGCAGTGAACCTCTCATTGACACGGACTCATCAGACCGGAATCGAATCCAGTGACAGCGTTTTGTTTTGTCCCACGC	5776
BT2042	WStop_Z_R6R30q_X	NGS reference	GACAGCTTTGTTTGTTTCCCAAGCUGTCACTGGA/iSp18/UTTTCTTTTTGCTGTTTCGTCCTCGGCATAGCAAGTCGATACTCATTGACACGGACTCATCAGACCGGAACTAGATCCAGTGACAGCGTTTTGTTTTGTCCC	5776
BT2043	WStop_Z_R6R30r_X_cut	NGS reference	TTTCTTTTTGCTGTTTCGTCCTCGGCATAGCCTGTACAGCCTCATTGACACGGACTCATCAGACCGGAATACGATCCAGTGACAGCGTTTTGTTTTGTCCC	5776
BT5772	WStop_clvd_R6R30k_X-Circ	NGS reference (oligo ligated to circularize)	/5Phos/GACAGCTTTGTTTGTTTCCCAAGCUGTCACTGGA/iSp18/UTTTCTTTTTGCTGTTTCGTCCTCGGCATAGCACAATGAGCTTCATTGACACGGACTCATCAGACCGGAATCAGATCCAGT (Circularized)	5776
BT5773	ZStop_clvd_R6R30o_X-Circ	NGS reference (oligo ligated to circularize)	/5Phos/GACAGCGTTTTGTTTTGTCCCACGCUGTCACTGGA/iSp18/UTTTCTTTTTGCTGTTTCGTCCTCGGCATAGCAAGGATTCCATCATTGACACGGACTCATCAGACCGGAAGCATATCCAGT (Circularized)	5776
BT5809	T7_W_R6R30s_X	NGS reference (dsDNA PCR product)	AATTTAATACGACTCACTATA GGG AAACAAACAAA GCTGTC ACTGGA T AGTC T TCCGGT CTGATGA GTCC GTGTCAATGA ACTGATGTCT GCTATGCCGA GGAC GAA ACAGC AAAAAGAAAAATAA	5811
BT5810	T7_Z_R6R30t_X	NGS reference (dsDNA PCR product)	AATTTAATACGACTCACTATA GGG ACAAAACAAAAC GCTGTC ACTGGA T CAGT T TCCGGT CTGATGA GTCC GTGTCAATGA TTCGATCGAG GCTATGCCGA GGAC GAA ACAGC AAAAAGAAAAATAA	5811
BT236p	Illumina Left Outer	NGS Primer	AATGATACGGCGACCACCGA
BT235p	Illumina Right Outer	NGS Primer	CAAGCAGAAGACGGCATACG
BT1321p-ACT	T7_W_N4_N30_X-RC	Selection Library	TTTTTATTTTTCTTTTT GCTGT TTC GTCC NNNNNNNNNN NNNNNNNNNN NNNNNNNNNN GGAC TCATCAG ACCGGA NNNN TCCAGT GACAGC TTTGTTTGTTT CCCTATAGTGAGTCGTATTAAATT	S7R0
BT1322p-ACT	T7_W_N5_N30_X-RC	Selection Library	TTTTTATTTTTCTTTTT GCTGT TTC GTCC NNNNNNNNNN NNNNNNNNNN NNNNNNNNNN GGAC TCATCAG ACCGGA NNNNN TCCAGT GACAGC TTTGTTTGTTT CCCTATAGTGAGTCGTATTAAATT	S7R0
BT1323p-ACT	T7_W_N6_N30_X-RC	Selection Library	TTTTTATTTTTCTTTTT GCTGT TTC GTCC NNNNNNNNNN NNNNNNNNNN NNNNNNNNNN GGAC TCATCAG ACCGGA NNNNNN TCCAGT GACAGC TTTGTTTGTTT CCCTATAGTGAGTCGTATTAAATT	S7R0
BT1324p-ACT	T7_W_N7_N30_X-RC	Selection Library	TTTTTATTTTTCTTTTT GCTGT TTC GTCC NNNNNNNNNN NNNNNNNNNN NNNNNNNNNN GGAC TCATCAG ACCGGA NNNNNNN TCCAGT GACAGC TTTGTTTGTTT CCCTATAGTGAGTCGTATTAAATT	S7R0
BT1325p-ACT	T7_W_N8_N30_X-RC	Selection Library	TTTTTATTTTTCTTTTT GCTGT TTC GTCC NNNNNNNNNN NNNNNNNNNN NNNNNNNNNN GGAC TCATCAG ACCGGA NNNNNNNN TCCAGT GACAGC TTTGTTTGTTT CCCTATAGTGAGTCGTATTAAATT	S7R0
BT1326p-ACT	T7_W_N30_N4_X-RC	Selection Library	TTTTTATTTTTCTTTTT GCTGT TTC GTCC NNNN GGAC TCATCAG ACCGGA NNNNNNNNNN NNNNNNNNNN NNNNNNNNNN TCCAGT GACAGC TTTGTTTGTTT CCCTATAGTGAGTCGTATTAAATT	S7R0
BT1327p-ACT	T7_W_N30_N5_X-RC	Selection Library	TTTTTATTTTTCTTTTT GCTGT TTC GTCC NNNNN GGAC TCATCAG ACCGGA NNNNNNNNNN NNNNNNNNNN NNNNNNNNNN TCCAGT GACAGC TTTGTTTGTTT CCCTATAGTGAGTCGTATTAAATT	S7R0
BT1328p-ACT	T7_W_N30_N6_X-RC	Selection Library	TTTTTATTTTTCTTTTT GCTGT TTC GTCC NNNNNN GGAC TCATCAG ACCGGA NNNNNNNNNN NNNNNNNNNN NNNNNNNNNN TCCAGT GACAGC TTTGTTTGTTT CCCTATAGTGAGTCGTATTAAATT	S7R0
BT1329p-ACT	T7_W_N30_N7_X-RC	Selection Library	TTTTTATTTTTCTTTTT GCTGT TTC GTCC NNNNNNN GGAC TCATCAG ACCGGA NNNNNNNNNN NNNNNNNNNN NNNNNNNNNN TCCAGT GACAGC TTTGTTTGTTT CCCTATAGTGAGTCGTATTAAATT	S7R0
BT1330p-ACT	T7_W_N30_N8_X-RC	Selection Library	TTTTTATTTTTCTTTTT GCTGT TTC GTCC NNNNNNNN GGAC TCATCAG ACCGGA NNNNNNNNNN NNNNNNNNNN NNNNNNNNNN TCCAGT GACAGC TTTGTTTGTTT CCCTATAGTGAGTCGTATTAAATT	S7R0
NOTES	ID numbers with "p" suffix were PAGE purified.
