## Supplemental Table 3 for "Highly multiplexed selection of RNA aptamers against a small molecule library"

### Sheet: Sheet1
Round	Template Prefix	Template Conc	Manual/ Robot	T7 Volume	Compounds	Compound Conc	Splint Oligo	RT Volume	Ligation Volume	PCR Primers	PCR Vol	Cleanup?
		nM		µl		µM		µl	µl		µl
1	W	400	Manual	2000	None	0	Z	360	888	T7Z/X	17650	Zymo-25+Ampure
2	Z	200	Manual	944	None	0	W	140	338	T7W/X	6650	Zymo-25+Ampure
3	W	200	Manual	750	None	0	Z	70	162	T7Z/X	3150	Zymo-25+Ampure
4	Z	200	Manual	372	None	0	W	70	162	T7W/X	3150	Zymo-25+Ampure
5	W	270	Robot	250	None	0	Z	89	190	T7Z/X	3693	Ampure
6	Z	465	Robot	125	None	0	W	44	95	T7W/X	1846	Ampure
7	W	245	Manual	125	V2560AB	2	W	70	N/A	T7W/X	3250	Zymo-25
8	W	188	Robot	80	V2560AB	2	W	36	N/A	T7W/X	1180	Zymo-25
9	W	249	Robot	48	None	0	Z	2	37	T7Z/X	701	Ampure
10	Z	305	Robot	29	V2560AB	2	Z	24	N/A	T7Z/X	692	None
11	Z	45	Robot	67	None	0	W	17	26	T7W/X	476	None
12	W	45	Robot	52	V2560AB	2	W	21	N/A	T7W/X	576	None
13	W	45	Robot	43	None	0	Z	15	22	T7Z/X	391	Ampure
14	Z	60	Robot	44	V2560AB	2	Z	15	N/A	T7Z/X	192	None
15	Z	~50	Robot	27	None	0	W	9	24	T7W/X	192	None
16	W	~50	Robot	27	V2560AB	2	W	14	N/A	T7W/X	123	None
17	W	~50	Robot	25	None	0	Z	8	20	T7Z/X	123	None
18	Z	~50	Robot	26	V2560AB	2	Z	12	N/A	T7Z/X	100	None
19	Z	~50	Robot	25	None	0	W	8	20	T7W/X	100	None
20	W	~50	Robot	26	V2560AB	2	W	12	N/A	T7W/X	100	None
21	W	~50	Robot	25	None	0	Z	8	20	T7Z/X	100	None
22	Z	~50	Robot	26	V2560AB	2	Z	12	N/A	T7Z/X	100	None
23	Z	~50	Robot	25	None	0	W	8	20	T7W/X	100	None
24	W	~50	Robot	26	V2560AB	2	W	12	N/A	T7W/X	100	None
25	W	~50	Robot	25	None	0	Z	8	20	T7Z/X	100	None
26	Z	~50	Robot	26	V2560AB	2	Z	12	N/A	T7Z/X	100	None
27	Z	~50	Robot	25	None	0	W	8	20	T7W/X	100	None
28	W	~50	Robot	26	V2560AB	2	W	12	N/A	T7W/X	100	None
29	W	~50	Robot	25	None	0	Z	8	20	T7Z/X	100	None
30	Z	~50	Robot	26	V2560AB	2	Z	12	N/A	T7Z/X	100	None
31	Z	~50	Robot	25	None	0	W	8	20	T7W/X	100	None
32	W	~50	Robot	26	V2560AB	2	W	12	N/A	T7W/X	100	None
33	W	~50	Robot	25	None	0	Z	8	20	T7Z/X	100	None
34	Z	~50	Robot	26	V2560AB	2	Z	12	N/A	T7Z/X	100	None
35	Z	~50	Robot	25	None	0	W	8	20	T7W/X	100	None
36	W	~50	Robot	26	V2560AB	2	W	12	N/A	T7W/X	100	None
37	W	~50	Robot	25	None	0	Z	8	20	T7Z/X	100	None
38	Z	~50	Robot	26	V2560AB	2	Z	12	N/A	T7Z/X	100	None
39	Z	~50	Robot	25	None	0	W	8	20	T7W/X	100	None
40	W	~50	Robot	26	V2560AB	2	W	12	N/A	T7W/X	100	None
41	W	~50	Robot	25	None	0	Z	8	20	T7Z/X	100	None
42	Z	~50	Robot	26	V2560AB	2	Z	12	N/A	T7Z/X	100	None
43	Z	~50	Robot	25	None	0	W	8	20	T7W/X	100	None
44	W	~50	Robot	26	V2560AB	2	W	12	N/A	T7W/X	100	None
45	W	~50	Robot	25	None	0	Z	8	20	T7Z/X	100	None
46	Z	~50	Robot	26	V2560AB	2	Z	12	N/A	T7Z/X	100	None
47	Z	~50	Robot	25	None	0	W	8	20	T7W/X	100	None
48	W	~50	Robot	26	V2560AB	2	W	12	N/A	T7W/X	100	None
49	W	~50	Robot	25	None	0	Z	8	20	T7Z/X	100	None
50	Z	~50	Robot	26	V2560AB	2	Z	12	N/A	T7Z/X	100	None
51	Z	~50	Robot	25	None	0	W	8	20	T7W/X	100	None
52	W	~50	Robot	26	V2560AB	2	W	12	N/A	T7W/X	100	None
53	W	~50	Robot	25	None	0	Z	8	20	T7Z/X	100	None
54	Z	~50	Robot	26	V2560AB	2	Z	12	N/A	T7Z/X	100	None
55	Z	~50	Robot	25	None	0	W	8	20	T7W/X	100	Ampure
56	W	55	Robot	26	V2560AB	2	W	12	N/A	T7W/X	100	None
57	W	~50	Robot	25	None	0	Z	8	20	T7Z/X	100	None
58	Z	~50	Robot	26	V2560AB	2	Z	12	N/A	T7Z/X	100	None
59	Z	~50	Robot	25	None	0	W	8	20	T7W/X	100	None
60	W	~50	Robot	26	V2560AB	2	W	12	N/A	T7W/X	100	None
61	W	~50	Robot	25	None	0	Z	8	20	T7Z/X	100	None
62	Z	~50	Robot	26	V2560AB	2	Z	12	N/A	T7Z/X	100	None
63	Z	~50	Robot	25	None	0	W	8	20	T7W/X	100	None
64	W	~50	Robot	26	V2560AB	2	W	12	N/A	T7W/X	100	None
65	W	~50	Robot	25	None	0	Z	8	20	T7Z/X	100	None
66	Z	~50	Robot	26	V2560AB	2	Z	12	N/A	T7Z/X	100	None
67	Z	~50	Robot	25	None	0	W	8	20	T7W/X	100	None
68	W	~50	Robot	26	V2560AB	2	W	12	N/A	T7W/X	100	None
69	W	~50	Robot	25	None	0	Z	8	20	T7Z/X	100	None
70	Z	~50	Robot	26	V2560AB	2	Z	12	N/A	T7Z/X	100	None
71	Z	~50	Robot	25	None	0	W	8	20	T7W/X	100	Ampure
72	W	54	Robot	26	V2560AB	2	W	12	N/A	T7W/X	100	None
73	W	~50	Robot	25	None	0	Z	8	20	T7Z/X	100	None
74	Z	~50	Robot	26	V2560AB	2	Z	12	N/A	T7Z/X	100	None
75	Z	~50	Robot	25	None	0	W	8	20	T7W/X	100	None
76	W	~50	Robot	26	V2560AB	2	W	12	N/A	T7W/X	100	None
77	W	~50	Robot	25	None	0	Z	8	20	T7Z/X	100	None
78	Z	~50	Robot	26	V2560AB	2	Z	12	N/A	T7Z/X	100	None
79	Z	~50	Robot	25	None	0	W	8	20	T7W/X	100	None
80	W	~50	Robot	26	V2560AB	2	W	12	N/A	T7W/X	100	None
81	W	~50	Robot	25	None	0	Z	8	20	T7Z/X	100	None
82	Z	~50	Robot	26	V2560AB	2	Z	12	N/A	T7Z/X	100	None
83	Z	~50	Robot	25	None	0	W	8	20	T7W/X	100	None
84	W	~50	Robot	26	V2560AB	2	W	12	N/A	T7W/X	100	None
85	W	~50	Robot	25	None	0	Z	8	20	T7Z/X	100	None
86	Z	~50	Robot	26	V2560AB	2	Z	12	N/A	T7Z/X	100	None
87	Z	~50	Robot	25	Counter	1	W	8	20	T7W/X	100	Pippin Prep,Ampure
88	W	~50	Robot	26	V2560AB	1	W	12	N/A	T7W/X	100	None
89	W	~50	Robot	25	Counter	1	Z	8	20	T7Z/X	100	None
90	Z	~50	Robot	26	V2560AB	1	Z	12	N/A	T7Z/X	100	None
91	Z	~50	Robot	25	Counter	1	W	8	20	T7W/X	100	None
92	W	~50	Robot	26	V2560AB	1	W	12	N/A	T7W/X	100	None
93	W	~50	Robot	25	Counter	1	Z	8	20	T7Z/X	100	None
94	Z	~50	Robot	26	V2560AB	1	Z	12	N/A	T7Z/X	100	None
95	Z	~50	Robot	25	Counter	1	W	8	20	T7W/X	100	Ampure
96	W	~50	Robot	26	V2560AB	1	W	12	N/A	T7W/X	100	None
97	W	~50	Robot	25	Counter	1	Z	8	20	T7Z/X	100	None
98	Z	~50	Robot	26	V2560AB	1	Z	12	N/A	T7Z/X	100	None
99	Z	~50	Robot	25	Counter	1	W	8	20	T7W/X	100	None
100	W	~50	Robot	26	V2560AB	1	W	12	N/A	T7W/X	100	None
101	W	~50	Robot	25	Counter	1	Z	8	20	T7Z/X	100	None
102	Z	~50	Robot	26	V2560AB	1	Z	12	N/A	T7Z/X	100	None
103	Z	~50	Robot	25	Counter	1	W	8	20	T7W/X	100	Ampure
