## Supplemental Table 5 for "Highly multiplexed selection of RNA aptamers against a small molecule library"

### Sheet: Sheet1
sensors
ID	cluster#	n>2	n>3	n>5	n>8	targets with fold>=2	Sequence
565354562	1	14	8	5	1	8F06(3.0); 45G06(2.6); 86A04(3.7); 86B04(8.2); 128A05(2.3); 125C09(2.5); 127E09(6.4); 167A08(5.3); 167H05(5.5); 325H05(3.7); 405D09(2.3); 405G09(3.2); 488G08(5.2); 567C11(2.7)	GCTGTC ACTG GATTTTCAGTTCGACGAACACTGGATACCGTAAA CAGT CTGAAGA GTCC AAATCTGCTCGATCGCGTGTGGGTGCGGG GGAC GAAACAGC
565359918	2	29	13	5	3	8F06(5.0); 8G11(2.7); 46D07(2.1); 47D09(2.4); 85B08(7.4); 128A05(3.9); 128B07(2.3); 128E02(2.2); 127E08(3.9); 127E09(17.2); 125F08(2.5); 125F11(4.7); 128G08(3.2); 167A08(10.6); 167H05(8.3); 168H11(2.4); 206C09(2.9); 206D09(2.4); 205E10(5.0); 206F07(2.0); 207H04(2.8); 247E06(4.1); 327B02(2.4); 328F08(2.6); 405D09(2.9); 405G09(7.0); 488G08(2.1); 526C02(3.9); 567C11(3.0)	GCTGTC ACTGGA ACTGGATGCATGACCATATTTGGTGTGCCGAGCTGCC TCTAGT CTGACGA GTCC GTGGCG GGAC GAAACAGC
565352651	3	5	1	1	1	125B09(8.4); 125E08(2.0); 205E10(2.3); 247D02(2.2); 488H05(2.0)	GCTGTC ACTGGA AAGGTGGTAGGAAGAGTGCTCGTCGAAACA TCCGGT CTGATGA GTCC GATAAAACGTCATGTAGGAGCAGTACCACG GGAC GAAACAGC
565513241	4	1	1	1	0	167A08(7.1)	GCTGTC ACTGGA TTGTCTTTCGGGAATACTGGAAGATGACGGC TCCGGT CTGATGA GTTC GTGGCG GGAC GAAACAGC
565354553	5	17	10	5	1	8F06(3.3); 45G06(2.6); 86A04(4.1); 86B04(8.6); 128A05(2.3); 125C09(2.4); 127E09(6.1); 167A08(5.6); 167H05(5.9); 205C10(2.1); 327B02(2.0); 325H05(4.1); 405D09(2.3); 405G09(3.4); 488G08(5.4); 488H05(2.0); 567C11(3.1)	GCTGTC ACTG GATTTTCAGTCTTGGCAAAACTGGATACCGTAAA CAGT CTGAAGA GTCC AAATCTGCTCGATTTTCGTGTGGGTGCGGG GGAC GAAACAGC
565377824	6	1	1	1	0	167A08(7.4)	GCTGTC ACTGGA TTTTCACTGCATTTGCAAAGTGGAAACGGC TCCGGT CTGATGA GTTC GTGGCG GGAC GAAACAGC
565360441	7	9	2	1	0	47A03(2.6); 127E09(2.4); 125G09(3.8); 128G08(2.1); 167H05(2.2); 205E10(2.0); 326B10(7.1); 327B02(2.7); 488H05(2.0)	GCTGTC ACTGGA AGGCGCATCTTTGAGTAGCCAAAACTGGAA TCCGGT CTGACGA GTCC GATACGTTGGTGAGTAGTTGCATGTGCCCG GGAC GAAACAGC
565360452	7	7	2	1	0	47A03(2.3); 127E09(2.1); 125G09(3.2); 128G08(2.1); 206D09(2.0); 326B10(5.1); 327B02(2.5)	GCTGTC ACTGGA AGGTACATCTTTGAGTAGCCAAAACTGGAA TCCGGT CTGACGA GTCC GATACGTTGGTGAGTAGTTGCATGTGCCCG GGAC GAAACAGC
512111413	8	2	1	0	0	127E09(2.0); 167A08(4.1)	GCTGTC ACTGGA TTTCCAACTTGCGCAATTTGATGACGCCTC TCCGGT CTGACGA GTCC GATGTGTCTGCGTGTTGGGTG GGAC GAAACAGC
512111490	8	2	1	0	0	127E09(2.4); 167A08(3.7)	GCTGTC ACTGGA TTTTCCGAGCGCGTGCTAGCGAACACCTC TCCGGT CTGATGA GTCC GATGTGTCTGCGAATGTCTGCGTGTTGGGTG GGAC GAAACAGC
515906563	8	2	1	0	0	127E09(2.4); 167A08(3.1)	GCTGTC ACTGGA ACGCTGCACGTAGCTTCTGTAACACCTC TCCGGT CTGATGA GTCC GATGTGTCTACGTGTTGGGTG GGAC GAAACAGC
565671881	9	9	2	1	0	128A05(2.2); 127E08(2.5); 127E09(5.8); 128G08(2.2); 167A08(2.5); 167H05(2.6); 288D05(2.6); 325B05(3.4); 567C11(2.2)	GCTGTC ACTGGA CATTTCTGAGCATTTGGGTTGAATTGGCGAA TCCGGT CTGACGA GTCCTGTA GTCGGTTACCGTGAAGCTCGGG TGTGGGAC GAAACAGC
510248645	10	3	1	0	0	127E09(2.8); 167A08(4.1); 405D09(2.3)	GCTGTC ACTGGA ACGTTGCACGTAGCTTCTGTAACACCTC TCCGGT CTGATGA GTCC GATGTGTCTGCGTGTTGGGTG GGAC GAAACAGC
513125001	11	8	2	1	0	128A05(2.6); 127E08(3.3); 127E09(5.9); 128G08(2.4); 167A08(2.6); 167H05(2.1); 288D05(2.8); 325B05(2.8)	GCTGTC ACTGGA CATTTCTGGGCATTTGGGTTGAATTGGCGAA TCCGGT CTGACGA GTCCTGTA GTCGGTTACCGTGAAGCTCGGG TGTGGGAC GAAACAGC
565352593	12	13	6	3	0	8F06(3.3); 85B08(3.1); 128A05(2.2); 127E09(5.5); 125F08(2.0); 125F11(2.3); 128G08(2.5); 167A08(5.1); 167H05(5.7); 205E10(2.3); 327B02(2.3); 405G09(3.4); 567C11(2.4)	GCTGTC ACTGG AAAAAAAGTGTGAAACTGGATGCATGACCATATTTGGTGTGCCGAGCGGCA CCAGT CTGATGA GTTC GTGGCG GGAC GAAACAGC
565730172	13	2	1	0	0	247E06(3.4); 247H04(2.8)	GCTGTC ACTGGAA AAAGG TTTCGGT CTGATGA GTTC GATTGATGACGAAACAGCATTGTGCAGCCCG GGAC GAAACAGC
565354350	14	15	7	3	1	8F06(3.0); 45G06(2.8); 86A04(4.2); 86B04(8.5); 128A05(2.1); 125C09(2.8); 127E09(5.9); 167A08(4.8); 167H05(5.7); 205C10(2.2); 325H05(3.8); 405D09(2.2); 405G09(2.8); 488G08(4.7); 567C11(2.8)	GCTGTC ACTG GATTTTAGTGCTTGGACACCACTGGATACCGTAAA CAGT CTGAAGA GTCC AAATCTGCTCGATTTTGTGTGGGTGCGGG GGAC GAAACAGC
565581363	15	1	1	1	0	167A08(6.5)	GCTGTC ACTGGA TTGTCTTTCGGAACTACTGGAAGATGACGGC TCCGGT CTGATGA GTTC GTGGCG GGAC GAAACAGC
565658071	16	10	4	2	0	8F06(2.9); 85B08(2.9); 127E08(2.1); 127E09(7.5); 125F11(2.4); 167A08(7.0); 167H05(3.9); 205E10(3.2); 247E06(2.3); 405G09(3.0)	GCTGTC ACTGGA ATTTTCTGGTTCAACTGGAATTATGCCTTTCAAAGGGTGCCGATCTAA TCTGGT CTGACGA GTCT GTGGCG GGAC GAAACAGC
566225828	17	1	1	0	0	167A08(4.1)	GCTGTC ACTGGA TTCTCTTTTGGTTTGCAAACGGGAACGGC TCCGGT CTGATGA GTTC GTGGCG GGAC GAAACAGC
522104529	18	23	17	13	5	8F06(6.4); 48B06(3.0); 46D07(3.2); 45G06(6.2); 86A04(7.9); 86B04(10.9); 128A05(5.1); 128E02(2.6); 127E09(12.0); 125G09(2.2); 128G08(4.6); 167A08(10.4); 167H05(10.2); 207B06(2.9); 205C10(4.9); 248B11(2.0); 327B02(3.2); 328F08(2.2); 325H05(7.7); 405D09(5.3); 405G09(6.9); 488G08(9.5); 567C11(5.9)	GCTGTC ACTG GAATCCGTTAA CAGT CTGACGA GTCC AAATCTGCTCGATTGCGTGTGGGTGCGGG GGAC GAAACAGC
565770089	19	9	3	1	0	8F06(2.2); 46D07(2.1); 125F11(5.6); 125H11(4.4); 167H05(3.0); 207H04(2.1); 247E06(2.2); 405G09(2.2); 488G08(2.7)	GCTGTC ACTGGAT GGT GTCCGGT CCGATGA GTCC GTGTCGAAAAAGTTGATTGCTTCACACCCA GGAC GAAACAGC
565359756	20	2	1	0	0	127E09(2.3); 167A08(3.7)	GCTGTC ACTGGA ACGTTGCACGTAGCTTCTGTAACACCTC TCCGGT CTGATGA GTCC GATGTGTCTGCGTGTGATGGTG GGAC GAAACAGC
565360115	21	3	2	2	1	125B09(7.1); 125C09(10.8); 125G09(2.0)	GCTGTC ACTGGAA GAGCGCTTAACGTAAGTCACTGGATGA TTCCGGT CTGACGA GTCC AATGTCGGAGTGATTATCGTTGGCAGAGTG GGAC GAAACAGC
514294722	22	9	2	1	0	47A03(2.6); 128A05(2.4); 126D05(2.0); 127E09(2.8); 125G09(3.4); 128G08(2.7); 167H05(2.5); 326B10(6.0); 327B02(2.7)	GCTGTC ACTGGA AAGTTGCGTGAGTAAGGTGCGGTAAGATCA TCCGGT CTGATGA GTCC GTTGACCCGTGCTTGAGTAGCGTCGACTGGG GGAC GAAACAGC
513135887	23	2	1	0	0	127E09(2.7); 167A08(4.2)	GCTGTC ACTGGA AACCTGCGGTTGGCAAAAGAGAGACACCTC TCCGGT CTGACGA GTCC GATGTGTCTGCGAATGTCTGCGTGTTGGTG GGAC GAAACAGC
514275990	23	2	1	0	0	127E09(2.8); 167A08(3.4)	GCTGTC ACTGGA AACCTGCGGTTGGCAAAAGAGAGACACCTC TCCGGT CTGATGA GTCC GATGTGTCTGCGAATGTCTGCGTGTTGGTG GGAC GAAACAGC
524259247	23	3	1	0	0	127E09(2.5); 167A08(4.5); 167H05(2.3)	GCTGTC ACTGGA TTTCTTGACGCGAGATCGAGAACAGACACCTC TCCGGT CTGATGA GTCC GATGTGTCTGCGAATGTCTGCGTGTTGGGTG GGAC GAAACAGC
565375845	23	2	1	0	0	127E09(2.6); 167A08(4.8)	GCTGTC ACTGGA TTTCTTGACACGAGATCGAGAACAGACACCTC TCCGGT CTGATGA GTCC GATGTATCTGCGAATGTCTGCGTGTTGGGTG GGAC GAAACAGC
565366119	24	3	2	1	0	125B09(6.1); 125C09(4.4); 125G09(2.2)	GCTGTC ACTGGA GGAAGAGG TCCGGT CTGATGA GTCC GAATACAAGTCAGCGCTAGGGAGATCGGTG GGAC GAAACAGC
565476652	24	4	2	1	0	125B09(5.2); 125C09(3.9); 125E08(2.0); 125G09(2.1)	GCTGTC ACTGGA GGAAGAGG TCCGGT CTGATGA GTCC GAAAACAAGTCAGCGCTAGGGAGATCGGTG GGAC GAAACAGC
512931399	25	6	1	1	0	47A03(2.5); 128A05(2.1); 125G09(2.6); 128G08(2.2); 326B10(5.7); 327B02(2.2)	GCTGTC ACTGGA AGGCACGTCTTTGAGTAGCCAAAACTGGAA TCCGGT CTGACGA GTCC GATACGTTGGTGAGTAGTTGCATGTGCCCG GGAC GAAACAGC
565358716	25	7	1	0	0	47A03(2.3); 127E09(2.4); 125G09(2.9); 128G08(2.2); 167H05(2.1); 326B10(4.3); 327B02(2.7)	GCTGTC ACTGGA AAGCACATCTTTGAGTAGCCAAAACTGGAA TCCGGT CTGACGA GTCC GATACGTTGGTGAGTAGTTGCATGTGCCTG GGAC GAAACAGC
565502945	25	8	2	0	0	47A03(2.3); 128A05(2.4); 126D05(2.2); 127E09(2.3); 125G09(3.1); 167H05(2.4); 326B10(3.8); 327B02(3.0)	GCTGTC ACTGGA AAGCACGTCTTTGAGTAGCCAAAACTGGAA TCCGGT CTGACGA GTCC GATACGTTGGTGAGTAGTTGCACGTGCCTG GGAC GAAACAGC
565658072	26	7	3	1	1	8F06(2.6); 85B08(2.5); 127E09(13.2); 167A08(3.9); 167H05(3.6); 205E10(2.1); 405G09(2.6)	GCTGTC ACTGGA ATTTTCTGGTTCAACCGGAATTATGCCTTCAAAGGGTGCCGATCTAA TCTGGT CTGACGA GTCT GTGGCG GGAC GAAACAGC
565764923	27	4	2	1	0	247C07(2.6); 247E06(4.8); 247H04(6.0); 488H05(2.0)	GCTGTC ACTGGA TACGATTTGGTGATTTCGCGCATGCCAAAC TCCGGT CTGATGA GTCCT CGGTTTCGCATGCCCTTGCCAATGAAGT AGGAC GAAACAGC
565928760	28	2	1	0	0	247E06(3.4); 247H04(2.4)	GCTGTC ACTGGA AAAAGGTTGCAATTCAAATGTCACTGGACTTC TCTGGT CTGATGA GTC AGAATGCTGACGAAACGGCTCTTGTTGTCGCG GAC GAAACAGC
513140430	29	2	1	0	0	127E09(2.5); 167A08(3.4)	GCTGTC ACTGGAG CCTAGCGGCACTACAACCAACGAACACCT CTCCGGT CTGACGA GTCC GATGTGTCTGCGTGTGGTG GGAC GAAACAGC
524192145	29	2	1	0	0	127E09(2.5); 167A08(4.3)	GCTGTC ACTGGA TTTCCAACTTGCGTAATTTGATGACGCCTC TCCGGT CTGATGA GTCC GATGTGTCTGCGTGTTGGTG GGAC GAAACAGC
513400071	30	28	14	1	0	8F06(3.6); 8G11(3.0); 6H08(2.1); 48B06(2.9); 46D07(3.7); 86B04(3.8); 128A05(2.7); 125C09(2.4); 127E09(4.9); 125F08(2.6); 125F11(4.1); 128G08(2.6); 167A08(5.4); 167H05(4.6); 168H11(3.9); 206C09(3.6); 206F07(2.4); 207H04(3.7); 247D02(2.4); 247E06(3.2); 247H04(2.2); 327B02(2.3); 328F08(4.3); 405D09(4.7); 405G09(2.7); 447C10(2.2); 488G08(3.8); 567C11(2.6)	GCTGTC ACTGGA TGGAGGCT TTCAGT CTGACGA GTCCTG CAACAACCCAATTGCACGCAAGCC CGGGAC GAAACAGC
565513272	31	22	7	2	0	8F06(3.2); 8G11(2.0); 85B08(3.8); 128A05(2.6); 127E08(2.7); 127E09(6.0); 125F08(2.1); 125F11(3.3); 128G08(2.6); 167A08(5.5); 167H05(4.5); 168H11(2.1); 206C09(2.4); 205E10(2.4); 207H04(2.2); 247E06(2.9); 327B02(2.0); 328F08(2.1); 405D09(2.5); 405G09(4.1); 526C02(2.7); 567C11(2.6)	GCTGTC ACTGG AAAAACACTGGATGCATGACCATATTTGGTGTGCCGAGCTGCA CCAGT CTGATGA GTTC GTGGCG GGAC GAAACAGC
565352107	32	10	4	1	0	8F06(3.5); 85B08(2.6); 128A05(2.6); 127E09(4.6); 125F11(2.0); 167A08(6.2); 167H05(4.8); 205E10(2.5); 405G09(2.9); 567C11(2.1)	GCTGTC ACTGG AAAAAAGTGTGATCACTGGATGCATGACCATATTTGGTGTGCCGAGCGGCA CCAGT CTGATGA GTTC GTGGCG GGAC GAAACAGC
565366116	33	3	2	0	0	125B09(4.2); 125C09(4.5); 488H05(2.0)	GCTGTC ACTGGA GGAAGAATTCAAGTGTGAAAAGGTTGATCA TCCGGT CTGACGA GTCC GCAAACCTCAACGCATAACACTTGTGACTG GGAC GAAACAGC
565392830	33	2	1	0	0	125B09(3.7); 125G09(2.2)	GCTGTC ACTGGA AACTCTCTGAATGAAGCGGGTATCGCAATG TCCGGT CTGATGA GTCC GATGCGGTACAGGTCAGGGACGTATGAGTG GGAC GAAACAGC
565703474	34	3	1	0	0	46D07(2.2); 125F11(3.7); 125H11(2.5)	GCTGTC ACTGGA TTTTGCGCCGTTCTACTAGAACACT TCCGGT CCGATGA GTCCTT GCGC GGGGAC GAAACAGC
565945568	35	3	2	2	0	247C07(2.8); 247E06(6.2); 247H04(5.7)	GCTGTC ACTGGA TACGATTTGGTGATTTCGCGCATGCCAAAC TCCGGT CTGACGA GTCTT CAGTTTCGCATGCCCTTGCCAATGAAGT AGGAC GAAACAGC
565395634	36	21	8	4	1	8F06(3.6); 8G11(2.1); 85B08(4.4); 128A05(2.1); 127E08(2.4); 127E09(9.9); 125F11(4.1); 128G08(2.6); 167A08(6.4); 167H05(6.2); 168H11(2.2); 206C09(2.1); 206D09(2.2); 205E10(3.3); 207H04(2.3); 247E06(2.6); 327B02(2.0); 405D09(2.6); 405G09(6.4); 526C02(2.8); 567C11(2.4)	GCTGTC ACTGGA ACTGGATGCATGACCGTATTTGGTGTGCCGAGCTGC TCTGGT CTGACGA GTCC GTGGCG GGAC GAAACAGC
566603699	37	9	1	0	0	128A05(2.0); 127E08(2.5); 127E09(4.2); 128G08(2.1); 167A08(2.2); 167H05(2.0); 288D05(2.6); 325B05(2.8); 567C11(2.1)	GCTGTC ACTGGA CATTTCTGGGCATTTTGGTTGAATTGGCGAA TCCGGT CTGACGA GTCCTGTA GTCGGTTACCGTGAAGCTCGGG TGTGGGAC GAAACAGC
565358750	38	9	2	1	0	47A03(2.3); 128A05(2.4); 127E09(2.7); 125G09(3.2); 128G08(2.1); 167H05(2.3); 326B10(6.3); 327B02(2.5); 488H05(2.0)	GCTGTC ACTGGA AAGTCGTGTGAGTAAGGTGCGGTAAGATCA TCCGGT CTGATGA GTCC GTTGACCCGTGCTTGAGTAGCTCGACTGGG GGAC GAAACAGC
565358690	39	1	1	1	0	125B09(7.8)	GCTGTC ACTGGA AACTCTCTGAATGAAGCGGGTATCGCAATG TCCGGT CTGACGA GTCC GATGCGGTACAGGTCAGGGTTGAATGTG GGAC GAAACAGC
565378930	40	16	9	5	2	8F06(3.2); 45G06(2.6); 86A04(4.1); 86B04(11.2); 128A05(2.2); 127E09(8.4); 128G08(2.3); 167A08(5.6); 167H05(6.7); 205E10(2.3); 327B02(2.0); 325H05(3.5); 405D09(2.5); 405G09(3.1); 488G08(5.8); 567C11(3.0)	GCTGTC ACTG GATTTTCAGTTCGACGAACACTGGATACCGTAAA CAGT CTGAAGA GTCC AAATCTGCTCGATGTCGTGTGGGTGCGGG GGAC GAAACAGC
565658928	41	13	3	1	1	8F06(2.9); 85B08(4.5); 128A05(2.1); 127E09(8.4); 125F11(2.5); 128G08(2.1); 167A08(3.9); 167H05(2.9); 205E10(2.4); 247E06(2.3); 405G09(2.9); 526C02(2.3); 567C11(2.2)	GCTGTC ACTGGA ATTTTCTGGTTCAACCGGAATTATGCCTTCAAAGGGTGCCGATCTAA TCTGGT CTGATGA GTCT GTGGCG GGAC GAAACAGC
566333986	42	4	1	0	0	46D07(2.1); 125F11(3.7); 125H11(2.1); 247E06(2.0)	GCTGTC ACTGGA TTTTGCGCCGTTCAACTAGAACACT TCCGGT CCGATGA GTCCTT GCGC GGGGAC GAAACAGC
565493161	43	18	9	6	1	8F06(11.0); 48B06(2.7); 85B08(2.7); 127E09(6.7); 167A08(2.5); 167H05(4.2); 247C07(3.3); 247D02(7.2); 247D03(5.1); 247E06(7.1); 325B04(2.1); 325B05(5.1); 328F08(2.8); 325H05(2.8); 488G08(2.8); 526A03(2.9); 526C02(2.1); 567C11(3.3)	GCTGTC ACTGGAA ATTGCAACCAAATGCAGAAAACCTCAGA TTCCGGT CCGATGA GTCCT TGGGGT GGGAC GAAACAGC
565352298	44	2	1	0	0	127E09(2.4); 167A08(4.8)	GCTGTC ACTGGA TTTTCAACTCGATTGATGGACAGACACCTC TCCGGT CTGATGA GTCC GATGTGTCTGCGAATGTCTGCGTGTTGGTG GGAC GAAACAGC
565352780	45	2	1	0	0	125B09(2.7); 125C09(3.1)	GCTGTC ACTGGAA CTAGAT TTTCGGT CTGAAGA GTCC ACGCATCTCTGTGTGTGTTGGTGGGACGAAACAGGTTGTGTTGCC GGAC GAAACAGC
566087733	46	25	10	4	1	8F06(4.3); 86A04(2.4); 86B04(2.0); 85B08(4.7); 128A05(2.9); 128B07(2.0); 127E08(2.6); 127E09(10.6); 125F08(2.2); 125F11(3.3); 128G08(2.3); 167A08(7.5); 167H05(6.5); 206C09(2.6); 206D09(2.9); 205E10(6.7); 207H04(2.1); 247D02(2.2); 247E06(4.0); 327B02(2.3); 328F08(2.1); 405D09(2.4); 405G09(4.5); 526C02(3.7); 567C11(2.6)	GCTGTC ACTGG ATTTATGCCGTTGAAAGGGGTGCCGATCTAAA CTAGT CTGAAGA GTCT GTGGCG GGAC GAAACAGC
565353501	47	7	5	2	0	128A05(3.4); 125B09(5.0); 125C09(5.6); 125E08(4.1); 125F09(2.5); 125G09(3.4); 488H05(2.0)	GCTGTC ACTGGA TAAGAAGAGCTACTAGGTAGGGAAGAGGCT TCCGGT CTGATGA GACCTTGAATGGC GAAACAGC ACTACGTTGCCCGGGACGAAACAGC
565945567	48	9	2	1	0	167G05(2.1); 247C07(2.1); 247D02(2.2); 247E06(4.8); 247H04(5.8); 446C08(2.2); 486G07(2.0); 488H05(2.1); 607C11(2.2)	GCTGTC AC TGGATACGATTTGGTGATTTCGCGCATGCCAAACTCCT GT CTGATGA GTCCT CGGTTTCGCATGCCCTTGCCAATGAAGT AGGAC GAAACAGC
512111425	49	3	1	0	0	127E09(2.1); 167A08(4.4); 405D09(2.7)	GCTGTC ACTGGA AAAACCGAACGATTGATGGACGGACACCTC TCCGGT CTGACGA GTCC GATGTGTCTGCGTGTTGGGTG GGAC GAAACAGC
565385129	50	17	10	5	1	8F06(3.3); 45G06(3.0); 86A04(4.7); 86B04(10.3); 128A05(2.5); 125C09(2.7); 127E09(7.3); 167A08(5.7); 167H05(6.4); 205C10(2.4); 205E10(2.2); 327B02(2.1); 325H05(4.6); 405D09(2.6); 405G09(3.2); 488G08(5.7); 567C11(2.9)	GCTGTC ACTG GATTTTGGTGGATGACGAAACACTGGATACCGTAAA CAGT CTGAAGA GTCC AAATCTGCTCGATGTCGTGTGGGTGCGGG GGAC GAAACAGC
565547677	51	6	4	1	0	128A05(3.0); 125B09(6.9); 125C09(4.6); 125E08(3.9); 125F09(2.1); 125G09(3.2)	GCTGTC ACTGGA GGGGACGA TCCGGT CTGATGA GTCC GTATCGAGGAAGAATTCGCGATATCCACAG GGAC GAAACAGC
565515431	52	21	15	10	5	8F06(5.6); 48B06(2.7); 46D07(2.6); 45G06(4.9); 86A04(9.7); 86B04(9.0); 128A05(3.4); 128E02(2.2); 127E09(10.3); 128G08(3.3); 167A08(7.6); 167H05(8.2); 207B06(2.5); 205C10(4.3); 327B02(2.7); 328F08(2.2); 325H05(6.2); 405D09(4.6); 405G09(5.2); 488G08(8.2); 567C11(6.2)	GCTGTC ACTG GAGTGCGTAAA CAGT CTGAAGA GTCC AAATCTGCTCGAGTTCGTGTGGGTGCGCG GGAC GAAACAGC
512298529	53	5	2	2	1	8F06(2.2); 86B04(2.3); 127E09(5.1); 167A08(8.2); 405D09(2.2)	GCTGTC ACTGGAT CGGACA ATCTAGT CTGAAGA GTCC TGCGATGCCTGATACACATGCCTCTCCGC GGAC GAAACAGC
565352619	54	11	6	2	0	8F06(3.1); 85B08(3.4); 128A05(2.7); 127E09(4.6); 125F08(2.1); 125F11(2.5); 167A08(6.0); 167H05(5.9); 205E10(2.1); 405G09(3.4); 567C11(2.2)	GCTGTC ACTGG AAAAAGTGTGAAACTGGATGCATGACCATATTTGGTGTGCCGAGCGGCA CCAGT CTGATGA GTTC GTGGCG GGAC GAAACAGC
565703478	55	2	1	1	1	125F11(8.2); 125H11(2.8)	GCTGTC ACTGGAA AACATTTTGCGCCGTTCTACTAGAACAC TTCCGGT CCGATGA GTCCTT GCGC GGGGAC GAAACAGC
565352642	56	1	1	1	0	125B09(6.5)	GCTGTC ACTGGA AACTCTCTGAATGAAGCGGGTATCGCAATG TCCGGT CTGATGA GTCC GATGCGGTACAGGTCAGGGTTGAATGTG GGAC GAAACAGC
565354744	57	12	3	1	0	8F06(3.0); 85B08(2.1); 128A05(2.0); 127E09(3.6); 125F08(2.1); 125F11(2.5); 128G08(2.0); 167A08(5.5); 167H05(4.7); 205E10(2.4); 405G09(2.7); 567C11(2.2)	GCTGTC ACTGG ATTTTCCAGGATCACTGGATGCATGACCATATTTGGTGTGCCGAGCGGCA CCAGT CTGACGA GTTC GTGGCG GGAC GAAACAGC
565764925	58	3	3	2	0	247C07(3.2); 247E06(6.1); 247H04(5.8)	GCTGTC ACTGGA TACGATTTGGTGATTTCGCGCATGCCAAAC TCCGGT CTGATGA GTCTT CAGTTTCGCATGCCCTTGCCAATGAAGT AGGAC GAAACAGC
565374624	59	13	7	5	0	8F06(2.9); 45G06(2.4); 86A04(3.7); 86B04(7.6); 125C09(2.3); 127E09(5.5); 167A08(5.2); 167H05(5.8); 325H05(3.8); 405D09(2.4); 405G09(2.9); 488G08(5.1); 567C11(2.9)	GCTGTC ACTG GATTTCTAGCGTGACGAACTGGATACCGTAAA CAGT CTGAAGA GTCC AAATCTGCTCGATTTTCGTGTGGGTGCGGG GGAC GAAACAGC
565945570	60	3	2	2	0	247C07(2.9); 247E06(5.7); 247H04(7.3)	GCTGTC ACTGGA TACGATTTGGTGATTTCGCGCATGCCAAAC TCCGGT CTGATGA GTCT CAGTTTCGCATGCCCTTGCCAATGAAGTA GGAC GAAACAGC
565352620	61	11	4	1	0	8F06(2.9); 85B08(2.6); 128A05(2.3); 127E09(4.9); 125F08(2.1); 125F11(2.3); 128G08(2.3); 167A08(4.3); 167H05(6.2); 405G09(3.1); 567C11(2.1)	GCTGTC ACTGG AAAAAGTGTGATCACTGGATGCATGACCATATTTGGTGTGCCGAGCGGCA CCAGT CTGATGA GTTC GTGGCG GGAC GAAACAGC
565378920	62	18	10	5	2	8F06(3.4); 45G06(2.6); 86A04(4.3); 86B04(8.8); 128A05(2.5); 127E09(7.6); 128G08(2.2); 167A08(6.7); 167H05(8.4); 207B06(2.5); 205C10(2.6); 205E10(2.0); 327B02(2.1); 325H05(4.8); 405D09(3.3); 405G09(2.7); 488G08(6.4); 567C11(3.8)	GCTGTC ACTG GATTTTCAGTTCGACGAACACTGGATACCGTAAA CAGT CTGAAGA GTCC AAATCTGCCGATTTTCGCGTGGGTGCGGG GGAC GAAACAGC
565358453	63	5	3	1	0	128A05(2.4); 125B09(7.8); 125C09(4.3); 125E08(3.4); 125G09(2.7)	GCTGTC ACTGGA AAACTCTCTGAATGAAGCGGGTATCGCAATG TCCGGT CTGATGA GTCC GATGCGGTACAGGTCAGGGACGTATGGTG GGAC GAAACAGC
566297247	64	3	2	2	0	247C07(2.2); 247E06(5.1); 247H04(5.4)	GCTGTC ACTGGA ATCCAAGCCCTATGAGCAACATGGTATACC TCCGGT CTGATGA GTTCT AGTCGCCATGTAGCACGGTAGCTGAGGA GGGAC GAAACAGC
565658930	65	8	4	2	0	8F06(2.5); 85B08(2.5); 127E09(5.2); 167A08(6.8); 167H05(3.4); 205E10(3.4); 247E06(2.4); 405G09(2.9)	GCTGTC ACTGGA ATTTTCTGGTTCAACTGGAATTATGCCTTCAAAGGGTGCCGATCTAA TCTGGT CTGACGA GTCT GTGGCG GGAC GAAACAGC
512111426	66	6	2	1	0	86B04(2.3); 127E09(4.7); 167A08(6.1); 167H05(2.3); 405D09(2.5); 405G09(2.0)	GCTGTC ACTGGA AAAAACCGAACGATTGATGGACGGACACCTC TCCGGT CTGACGA GTCC GATGTGTCTGCGTGTTGGGTG GGAC GAAACAGC
565359922	67	22	11	5	1	8F06(3.9); 8G11(2.0); 85B08(5.2); 128A05(2.8); 127E08(2.8); 127E09(10.8); 125F08(2.0); 125F11(4.0); 128G08(2.7); 167A08(5.5); 167H05(6.4); 168H11(2.2); 206C09(2.2); 205E10(3.1); 207H04(2.3); 247E06(3.0); 327B02(2.4); 328F08(2.1); 405D09(2.7); 405G09(6.1); 526C02(3.0); 567C11(3.1)	GCTGTC ACTGGA ACTGGATGCATGACCTATTTGGTGTGCCGAGCTGC TCTGGT CTGACGA GTCC GTGGCG GGAC GAAACAGC
566333990	68	4	1	0	0	46D07(2.4); 125F11(4.0); 125H11(2.3); 247E06(2.2)	GCTGTC ACTGGA TTTTGCGCCGTTCTACTAGAACACT TCCGGT CCGAAGA GTCCTT GCGC GGGGAC GAAACAGC
566306405	69	9	1	1	1	128A05(2.6); 127E08(2.9); 127E09(11.9); 128G08(2.8); 167A08(2.4); 167H05(2.1); 247D02(2.1); 288D05(2.7); 325B05(2.7)	GCTGTC ACTGGA CATTTCTGGGCATTTTGGGTTGAATTGGCGAA TCCGGT CTGACGA GTCCTGTA GTCGGTTACCGTGAAGCTCGGG TGTGGGAC GAAACAGC
565508993	70	6	3	1	0	128A05(2.6); 125B09(7.4); 126D08(2.1); 125E08(4.3); 125F09(2.0); 125G09(4.2)	GCTGTC ACTGGA GGGGACGA TCCGGT CTGAAGA GTCC GTATCGAGGAAGAATTCGCGATATCCACGG GGAC GAAACAGC
565354563	71	15	9	5	1	8F06(3.4); 45G06(2.7); 86A04(4.3); 86B04(9.0); 128A05(2.1); 127E09(5.3); 167A08(5.6); 167H05(5.7); 205C10(2.0); 247D02(2.5); 327B02(2.3); 325H05(3.9); 405G09(2.6); 488G08(6.2); 567C11(3.1)	GCTGTC ACTG GATTTTCAGTTCGACGAACACTGGATACCGTAAA CAGT CTGAAGA GTCC AAATCTGCTCGATTGCGTGTGGGTGCGGG GGAC GAAACAGC
512242466	72	20	15	8	4	8F06(5.6); 48B06(3.3); 46D07(5.7); 45G06(2.7); 86A04(3.8); 86B04(9.6); 127E09(10.0); 125F11(3.8); 128G08(2.1); 167A08(11.1); 167G05(2.9); 167H05(8.0); 206C09(2.2); 205C10(4.6); 205E10(2.8); 328F08(3.6); 405D09(8.7); 405G09(4.3); 488G08(5.5); 567C11(3.1)	GCTGTC ACTGGA GGGGTAAG TCCGGT CTGACGA GTCCT GATAACGAGCCTATTGGCACACCCGGG GGGAC GAAACAGC
565491775	73	4	2	2	0	125B09(7.9); 125C09(6.1); 125E08(2.5); 125G09(2.5)	GCTGTC ACTGGA AACTCTCTGAATGAAGCGGGTATCGCAATG TCTGGT CTGATGA GTCC GATGCGGTACAGGTCAGGGTTGGATGTG GGAC GAAACAGC
565370758	74	2	2	1	0	125B09(5.5); 125C09(4.7)	GCTGTC AC TGGATTCTGGTTAGCTGCAACTGGAAATTCT GT CTGAAGA GTCC TTGGAAAGGTGGACGAAACAGCTGCGTGCC GGAC GAAACAGC
566071971	75	7	2	0	0	125C09(2.4); 205E10(2.2); 247C07(2.0); 247D02(2.0); 247E06(3.8); 247H04(4.8); 488H05(2.2)	GCTGTC ACTGGAA CGTAGGTACTAGCGGAGTCAACACAATA TTCCGGT CTGACGA GTCCTG ATATCGCAAAGCTGGCACATACTACG TGGGAC GAAACAGC
566668612	76	7	2	2	0	46D07(2.1); 125F11(6.8); 125H11(7.5); 167H05(2.9); 207H04(2.1); 247E06(2.1); 488G08(2.3)	GCTGTC ACTGGAT GGT GTCCGGT CCGATGA GTCC GTGTCGAAAAAGTTGATTGCTTCACGCCCA GGAC GAAACAGC
566305932	77	3	1	1	1	128A05(2.2); 127E08(2.6); 127E09(21.1)	GCTGTC ACTGGA CATTCTGGGAATTTGGGTTGAATCGGCGAA TCCGGT CTGACGA GTCCTGTA GTCGGTTACCGTGAAGCTCGGG TGTGGGAC GAAACAGC
512119032	78	19	6	1	0	8F06(3.9); 8G11(2.0); 86B04(2.1); 85B08(2.2); 128A05(2.4); 127E09(6.0); 125F11(2.8); 128G08(2.2); 167A08(4.5); 167H05(4.0); 205E10(3.7); 207H04(2.2); 247D02(2.0); 247E06(3.1); 328F08(2.3); 405D09(2.5); 405G09(2.6); 526C02(2.4); 567C11(2.4)	GCTGTC ACTGGA ATTATGCCTTTCGAAGGGTTGCCGATCTAA TCTGGT CTGAAGA GTCT GTGGCG GGAC GAAACAGC
565380623	79	10	4	0	0	8F06(3.1); 85B08(2.4); 128A05(2.1); 127E09(4.9); 125F08(2.0); 125F11(2.1); 128G08(2.1); 167A08(4.9); 167H05(4.9); 405G09(2.6)	GCTGTC ACTGG ATTTTCCAGGATCACTGGATGCATGACCATATTTGGTGTGCCGAGCGGCA CCAGT CTGACGA GTCT GTGGCG GGAC GAAACAGC
514474484	80	2	1	0	0	127E09(4.0); 288D05(2.0)	GCTGTC ACTGGA CATTCTGGGCATTTGGGTTGAATTGGCGAA TCCGGT CTGACGA GTCCTGTA GTCGGTTACCGTGAAGCTCGGG TGTGGGAC GAAACAGC
565354742	81	7	3	0	0	8F06(3.5); 127E09(2.7); 125F08(2.1); 167A08(4.9); 167H05(4.1); 247E06(2.0); 447C10(2.4)	GCTGTC ACTGG ATTTTCCAGGATCACTGGATGCATGACCATATCTTGGTGTGCTGAGCGGCA CCAGT CTGATGA GTTC GTGGCG GGAC GAAACAGC
565707921	82	27	12	1	0	8F06(3.6); 8G11(2.2); 46D07(2.0); 85B08(3.3); 128A05(3.0); 125C09(2.0); 128E02(2.0); 127E08(3.1); 127E09(5.1); 125F08(2.1); 125F11(3.6); 128G08(2.8); 167A08(4.6); 167H05(4.6); 168H11(2.2); 206C09(2.6); 206D09(2.3); 205E10(4.4); 207H04(2.4); 247D02(2.3); 247E06(3.2); 327B02(2.3); 328F08(2.2); 405D09(2.5); 405G09(4.2); 526C02(3.4); 567C11(2.3)	GCTGTC ACTGG ATTTTCGACGAATGATGTTGAAAGGATGCATGACCATATTTGGTGTGCCGAGCTGCA CCAGT CTGATGA GTTC GTGGCG GGAC GAAACAGC
566264584	83	2	2	1	0	247E06(3.6); 247H04(5.3)	GCTGTC ACTGGA TATCACCGCAGAAATCAAGCCATTTCGAAC TCCGGT CTGATGA GTTC ACGTTCGGGATGAGCGCCTGGGGATGGGTA GGAC GAAACAGC
565515437	84	22	16	10	1	8F06(5.1); 48B06(2.7); 46D07(2.8); 45G06(4.5); 86A04(6.3); 86B04(7.9); 128A05(3.8); 128E02(2.2); 127E09(8.7); 125G09(2.2); 128G08(3.4); 167A08(7.3); 167H05(7.4); 207B06(2.2); 205C10(4.5); 327B02(3.0); 328F08(2.5); 325H05(6.1); 405D09(4.6); 405G09(5.7); 488G08(7.3); 567C11(5.3)	GCTGTC ACTG GAATGCGTAAA CAGT CTGAAGA GTCC AAATCTGCTCGAGTTCGTGTGGGTGCGCG GGAC GAAACAGC
566566059	85	4	2	2	2	125B09(8.3); 125C09(9.8); 125E08(2.3); 125G09(2.3)	GCTGTC ACTGGAG CTGGACA CTCTGGT CTGATGA GTCC ATGAAGAGTGTGCGCAGACAAACGCACGGG GGAC GAAACAGC
565707779	86	10	4	0	0	8F06(2.7); 85B08(2.2); 127E09(4.3); 125F11(2.2); 167A08(3.6); 167H05(3.6); 205E10(2.7); 247E06(2.5); 405G09(3.2); 526C02(2.2)	GCTGTC ACTGGA ATTTTATGCCTTTTCGAAGGGTGCCGATCTAA TCTGGT CTGAAGA GTCT GTGGCG GGAC GAAACAGC
565388300	87	13	7	1	1	47A03(4.7); 85B08(2.0); 126A03(2.1); 128A05(3.4); 126D05(2.5); 127E09(3.1); 125G09(3.6); 128G08(2.5); 167H05(2.3); 206D09(2.7); 326A10(3.5); 326B10(9.6); 327B02(3.5)	GCTGTC ACTGGA ATGTGGCGTGAGTAAGGTGCGGTAAGATCA TCTGGT CTGATGA GTCC GTTGAACCGTGCTTGAGTAGCGTCGACTGGG GGAC GAAACAGC
512113790	88	19	4	1	1	5B04(2.3); 47D05(2.1); 128B02(2.7); 126E07(9.0); 128E02(2.0); 128G08(2.4); 167C06(2.4); 165E10(2.1); 167G05(2.2); 167H05(2.0); 205C11(2.2); 245C03(2.3); 246D03(2.6); 247H10(2.8); 286A08(4.0); 286A09(3.7); 287H06(3.2); 485B05(2.1); 488D08(2.0)	GCTGTC ACTGG ATTTTTTGG CCGGT CTGATGA ATCCGTCTGGAC GAAACAGC ATCCCGTGGGACGAAACAGC
566177595	89	19	9	1	0	8F06(3.4); 85B08(3.3); 128A05(2.4); 127E08(2.3); 127E09(7.2); 125F11(2.6); 128G08(2.2); 167A08(4.7); 167H05(4.6); 206C09(2.2); 206D09(2.4); 205E10(4.5); 247D02(2.1); 247E06(3.1); 327B02(2.2); 405D09(2.1); 405G09(3.5); 526C02(3.1); 567C11(2.0)	GCTGTC ACTGG ATTTATGCCTTTCGGAGGGTGCCGATCTAAA CCGGT CTGATGA GTCT GTGGCG GGAC GAAACAGC
566655862	90	4	2	1	0	125F11(7.0); 125H11(4.5); 167H05(2.3); 488G08(2.3)	GCTGTC ACTGGAT GGT GTCCGGT CCGATGA GTCC GTGTCGAAAAGGTTGATTGCTTCACACCCA GGAC GAAACAGC
565872930	91	19	14	6	2	8F06(4.1); 48B06(2.4); 46D07(2.7); 45G06(4.7); 86A04(7.5); 86B04(11.0); 128A05(3.5); 128E02(2.2); 127E09(10.0); 128G08(3.0); 167A08(6.5); 167H05(7.2); 205C10(4.3); 327B02(2.8); 325H05(4.0); 405D09(4.5); 405G09(4.4); 488G08(8.0); 567C11(4.3)	GCTGTC ACTG GAAAACGTAAA CAGT CTGAAGA GTCC AAATCTGCCGAGTTCGTGTGGGTGCGTG GGAC GAAACAGC
565352773	92	13	7	3	1	46D07(8.8); 48G09(2.0); 86D03(2.8); 86H03(5.0); 127E09(5.0); 125F08(2.3); 206D09(5.1); 247C07(4.0); 247E06(3.3); 247H04(2.3); 325H05(4.1); 526A03(2.9); 567C11(2.3)	GCTGTC ACTGGAA CGGGACA TTCTGGT CTGATGA GTCT ACTGCCTCTGCACTATCTGCAAGCGTACCG GGAC GAAACAGC
565663129	93	5	2	1	0	8F06(2.6); 127E09(6.1); 167A08(3.9); 167H05(2.8); 205E10(2.7)	GCTGTC ACTGGA ATTTTCTGGTTCAACTGGAATTATGCCTTTCGAGGGTTGCCGATCTAA TCTGGT CTGACGA GTCT GTGGCG GGAC GAAACAGC
565675752	94	19	13	10	6	8F06(6.4); 48B06(2.6); 46D07(2.1); 45G06(3.5); 86A04(6.0); 86B04(10.9); 128A05(2.8); 127E09(9.8); 128G08(2.5); 167A08(10.3); 167H05(10.4); 207B06(2.2); 205C10(2.9); 327B02(3.4); 325H05(10.7); 405D09(3.8); 405G09(5.2); 488G08(9.6); 567C11(6.5)	GCTGTC ACTG GAATGCGTAAA CAGT CTGACGA GTCC AAATCTGCTCGATGTCGTGTAGGTGCGTG GGAC GAAACAGC
511228957	95	11	5	5	0	8G11(5.3); 6H08(2.2); 46D07(2.0); 128A05(2.1); 127E09(5.1); 125F11(6.1); 125H11(2.2); 167A08(5.8); 206F07(2.4); 328F08(2.4); 405D09(7.4)	GCTGTC ACTGGA AACGAAGG TCTAGT CTGAAGA GTCC GCCTAAGCACTGCTCACACAGAGGCTCGTG GGAC GAAACAGC
566568470	96	5	4	2	2	128A05(2.7); 125B09(12.3); 125C09(11.8); 125E08(3.8); 125G09(3.4)	GCTGTC ACTGGAC GTGGCGA GTTCGGT CTGATGA GTCC AAAAGGAAGAGTGTGTGTGAGCACAGAGGC GGAC GAAACAGC
565736657	97	7	4	1	0	46D07(6.1); 86D03(2.3); 86H03(3.5); 127E09(3.6); 206D09(3.2); 247C07(2.2); 325H05(2.5)	GCTGTC ACTGGA AAAAGGACG TCTAGT CTGATGA GTCT ACTGCCTCTGCCCTATCTGCAAGCGTACCG GGAC GAAACAGC
566669595	98	8	3	1	0	8G05(4.9); 85B08(2.8); 128A05(2.2); 127E08(3.4); 127E09(6.6); 128G08(2.4); 405D09(2.0); 567C11(2.2)	GCTGTC ACTGGA CACTCCGTGGGCATTTGGGTTGAATTGGCGAA TCCGGT CTGACGA GTCCTGTA GTCGGTTACCGTGCAGCTCAGG TGTGGGAC GAAACAGC
514037045	99	20	10	5	1	8F06(5.1); 46D07(2.2); 47D09(3.3); 85B08(3.9); 128A05(2.9); 127E09(7.8); 125F08(3.0); 125F11(3.1); 128G08(2.7); 167A08(7.2); 167H05(8.4); 168H11(2.0); 205E10(2.3); 247E06(2.3); 288D05(2.1); 327B02(2.1); 405D09(2.9); 405G09(5.8); 447C10(2.1); 567C11(3.1)	GCTGTC ACTGGA AGCATGACCATATTTGGTGTGCCGAGCGGC TCCGGT CTGATGA GTCTT TGGC AGGAC GAAACAGC
565658937	100	13	8	3	1	8F06(4.4); 85B08(4.1); 127E09(5.8); 125F08(3.6); 167A08(6.9); 167H05(9.2); 168H11(2.2); 207H04(2.1); 247D02(2.2); 405D09(2.0); 405G09(3.3); 488G08(2.5); 567C11(3.2)	GCTGTC ACTGGA ACTGGATCCAATCGCATGAGTGTGAATGGGTGTGCTGAGCTGC TCTAGT CTGACGA GTCC GTGGCG GGAC GAAACAGC
514868644	101	20	9	5	0	8F06(4.6); 8G11(2.0); 46D07(2.0); 47D09(2.8); 85B08(5.7); 127E09(6.5); 125F08(2.5); 125F11(2.4); 167A08(5.6); 167H05(6.0); 168H11(2.6); 205E10(3.5); 207H04(2.4); 247D02(2.5); 247E06(4.1); 327B02(2.1); 405G09(3.5); 488G08(2.2); 526C02(5.0); 567C11(2.3)	GCTGTC ACTGGA TGCATGATCATATTTGGTGTGCTGAGCTGC TCTAGT CTGACGA GTCC GTGGCG GGAC GAAACAGC
565662496	102	2	1	1	0	8F06(7.8); 328F08(2.6)	GCTGTC ACTGGAC GTGGCGA GTTCGGT CTGACGA GTCC ATACATGTACTGTAAAGACAGGAGGTGGTG GGAC GAAACAGC
565378923	103	14	10	3	1	8F06(3.1); 45G06(2.9); 86A04(3.8); 86B04(8.4); 127E09(5.7); 167A08(4.7); 167H05(5.6); 205E10(2.1); 247D02(2.3); 325H05(4.9); 405D09(2.7); 405G09(3.4); 488G08(4.9); 567C11(3.0)	GCTGTC ACTG GATTTTCAGTTCGACGAACACTGGATACCGTAAA CAGT CTGAAGA GTCC AAATCTGCGCGATCTCGTGTGGGTGCGGG GGAC GAAACAGC
565658938	104	28	13	5	2	8F06(4.3); 8G11(2.4); 46D07(2.0); 47D09(2.6); 86A04(2.2); 85B08(5.3); 128A05(3.1); 127E08(3.2); 127E09(12.3); 125F08(2.3); 125F11(4.0); 128G08(2.9); 167A08(10.0); 167H05(5.8); 168H11(2.3); 206C09(2.6); 206D09(2.4); 205E10(3.3); 207H04(2.9); 247D02(2.0); 247E06(3.0); 288D05(2.2); 327B02(2.1); 328F08(2.2); 405D09(2.7); 405G09(7.5); 526C02(3.5); 567C11(3.3)	GCTGTC ACTGGA AACTGGATGCATGACCATATTTGGTGTGCCGAGCTGC TCTAGT CTGACGA GTCC GTGGCG GGAC GAAACAGC
565352652	105	4	2	1	0	125B09(4.9); 125C09(5.3); 205E10(2.1); 488H05(2.3)	GCTGTC ACTGGA AAGGTGGTAGGAAGAGTGCTCGTCGTAACA TCCGGT CTGATGA GTCC GATAAAACGTCATGTAGAAGCAGTACCACG GGAC GAAACAGC
565392938	105	5	1	1	0	125B09(6.3); 205E10(2.3); 247D02(2.3); 446C08(2.0); 488H05(2.2)	GCTGTC ACTGGA AAGGTGGTAGGAAGAGTGCTCGTCGTAACA TCCGGT CTGATGA GTCC GATAAAACGTCATGTAGGAGCAGTACCACG GGAC GAAACAGC
566225475	106	1	1	1	1	167A08(8.2)	GCTGTC ACTGGA TTATCTTTCGGGACTACTGGAAGATGACGGC TCCGGT CTGATGA GTTC GTGGCG GGAC GAAACAGC
565354561	107	14	9	5	1	8F06(3.2); 45G06(2.5); 86A04(3.9); 86B04(9.2); 128A05(2.1); 127E09(6.7); 167A08(6.0); 167H05(5.4); 205E10(2.3); 325H05(4.0); 405G09(3.2); 488G08(5.9); 488H05(2.0); 567C11(2.4)	GCTGTC ACTG GATTTTCAGTTCGACGAACACTGGATACCGTAAA CAGT CTGAAGA GTCC AAATCTGCTCGAGTTCGTGTGGGTGCGGG GGAC GAAACAGC
510443024	108	1	1	1	0	167A08(6.8)	GCTGTC ACTGGA TTTTCCTGCAATGGTCTGTGGGGAAACGGC TCCGGT CTGATGA GTTC GTGGCG GGAC GAAACAGC
565371245	108	1	1	1	0	167A08(7.0)	GCTGTC ACTGGA TTGTCTTTCGGGATTACTGGAAGATGACGGC TCCGGT CTGATGA GTTC GTGGCG GGAC GAAACAGC
565375966	108	1	1	1	0	167A08(7.3)	GCTGTC ACTGGA TTTCTTGTTGGTAGCAGCAGGAAACGGC TCCGGT CTGATGA GTTC GTGGCG GGAC GAAACAGC
565451865	108	1	1	1	0	167A08(7.2)	GCTGTC ACTGGA TTTTCCACAAGGACGAACGTGGGAAACGGC TCCGGT CTGATGA GTTC GTGGCG GGAC GAAACAGC
565513243	108	1	1	1	0	167A08(7.4)	GCTGTC ACTGGA TTTCGATCAAAACAAAACGATTGAAACGGC TCCGGT CTGATGA GTTC GTGGCG GGAC GAAACAGC
565625079	108	1	1	1	0	167A08(7.3)	GCTGTC ACTGGA TTTCGGTGGGATTTGACTTCACTGGAACGGC TCCGGT CTGATGA GTTC GTGGCG GGAC GAAACAGC
566226123	108	1	1	1	0	167A08(7.9)	GCTGTC ACTGGA TTGTCTTTCGGAATTACTGGAAGATGACGGC TCCGGT CTGATGA GTTC GTGGCG GGAC GAAACAGC
566228712	108	1	1	1	1	167A08(8.2)	GCTGTC ACTGGA TTTCGGTTAGCAATGCTACTGGAACGGC TCCGGT CTGATGA GTTC GTGGCG GGAC GAAACAGC
566229018	108	1	1	1	0	167A08(7.1)	GCTGTC ACTGGA TTTCTCAAGGTTTTGGCATTGGGAAACGGC TCCGGT CTGATGA GTTC GTGGCG GGAC GAAACAGC
566229815	108	1	1	1	0	167A08(6.8)	GCTGTC ACTGGA TTTCTTGACGAATGTGCAGGAAACGGC TCCGGT CTGATGA GTTC GTGGCG GGAC GAAACAGC
566235473	108	1	1	1	0	167A08(6.8)	GCTGTC ACTGGA TTTTCCTGCAATAGTCTGTGGGGAAACGGC TCCGGT CTGATGA GTTC GTGGCG GGAC GAAACAGC
566236522	108	1	1	1	0	167A08(6.5)	GCTGTC ACTGGA TTTTCGGAATGCACATTCTGGAAACGGC TCCGGT CTGATGA GTTC GTGGCG GGAC GAAACAGC
566238653	108	1	1	1	0	167A08(7.4)	GCTGTC ACTGGA TTTTGTGAACAAAGGATTTCATGAAACGGC TCCGGT CTGATGA GTTC GTGGCG GGAC GAAACAGC
566240763	108	1	1	1	1	167A08(8.0)	GCTGTC ACTGGA TTTTCACTGCATTTGCAAAGTGGGAACGGC TCCGGT CTGATGA GTTC GTGGCG GGAC GAAACAGC
566241263	108	1	1	1	0	167A08(7.2)	GCTGTC ACTGGA TTTTGCTCACGCGTGTGTGATGTAAAACGGC TCCGGT CTGATGA GTTC GTGGCG GGAC GAAACAGC
566572045	108	1	1	1	0	167A08(7.9)	GCTGTC ACTGGA TTTCTGCGGATGACATTCGTGGGAACGGC TCCGGT CTGATGA GTTC GTGGCG GGAC GAAACAGC
566574858	108	1	1	1	0	167A08(6.6)	GCTGTC ACTGGA TTTTCGCGTGAGTGATCATGTGAAGACGGC TCCGGT CTGATGA GTTC GTGGCG GGAC GAAACAGC
566575973	108	1	1	1	0	167A08(7.4)	GCTGTC ACTGGA TTTTTGGTGTCACTGGACATCGAGAACGGC TCCGGT CTGATGA GTTC GTGGCG GGAC GAAACAGC
510448857	109	11	2	1	0	47A03(3.4); 128A05(2.4); 126D05(2.0); 127E09(2.5); 125G09(2.6); 128G08(2.4); 167H05(2.1); 247E06(2.3); 326B10(5.8); 327B02(2.4); 488H05(2.1)	GCTGTC ACTGGA AAGTCGCGTGAGTAAGGTGCGGTAAGATCA TCCGGT CTGATGA GTCC GTTGACCCGTGCTTGAGTAGCGTCGACTGGG GGAC GAAACAGC
565363203	109	5	1	0	0	47A03(2.3); 125G09(2.9); 167A08(2.1); 326B10(4.2); 327B02(2.6)	GCTGTC ACTGGA CGGCATGTCTTTGAGTAGCCAAAACTGGAA TCCGGT CTGACGA GTCC GATACGTTGGTGAGTAGTTGCATGTGCCTG GGAC GAAACAGC
510245864	110	2	1	0	0	127E09(2.7); 167A08(4.3)	GCTGTC ACTGGA AAACCGAACGATTGATGGACGGACACCTC TCCGGT CTGACGA GTCC GATGTGTCTGCGTGTTGGGTG GGAC GAAACAGC
512119976	110	2	1	1	0	127E09(2.9); 167A08(5.4)	GCTGTC ACTGGA AATCAACATGCTACTGGAACACCTC TCCGGT CTGACGA GTCC GATGTGTCTGCGTGTTGGGCG GGAC GAAACAGC
513135531	110	2	1	0	0	127E09(2.9); 167A08(4.3)	GCTGTC ACTGGA TTTGCTTGCACGATGAGACAGACACCTC TCCGGT CTGATGA GTCC GATGTGTCTGCGAATGTCTGCGTGTTGGTG GGAC GAAACAGC
517085563	110	2	1	0	0	127E09(2.7); 167A08(4.7)	GCTGTC ACTGGA TTTTCACGATTGATGGACAGACACCTC TCCGGT CTGATGA GTCC GATGTGTCTGCGAATGTCTGCGTGTTGGGTG GGAC GAAACAGC
565352604	110	3	2	1	0	127E09(3.2); 167A08(5.0); 405D09(2.0)	GCTGTC ACTGGA AAAAACTCCTGGAAATAGCATGCACCTC TCCGGT CTGATGA GTCC GATGTGTCTGCGAATGTCTGCGTGTTGGTG GGAC GAAACAGC
565355411	110	2	1	0	0	127E09(2.8); 167A08(4.3)	GCTGTC ACTGGA AAAACATGTTCGATCTGGACAGGCACCTC TCCGGT CTGACGA GTCC GATGTGTCTGCGAATGTCTGCGTGTTGGTG GGAC GAAACAGC
565377317	110	2	2	1	0	127E09(3.1); 167A08(5.1)	GCTGTC ACTGGA TTTTCACCGTGGATTTGTGCGTGGAACACCTC TCCGGT CTGATGA GTCC GATGTGTCTGCGAATGTCTGCGTGTTGGGTG GGAC GAAACAGC
565869713	111	9	2	1	1	8F06(2.1); 128A05(2.6); 127E08(3.6); 127E09(8.0); 128G08(2.3); 167A08(2.4); 167H05(2.4); 288D05(2.9); 325B05(2.6)	GCTGTC ACTGGA CATTCTGGAGTTTGGGTTGAATTGGCGAA TCCGGT CTGACGA GTCCTGTA GTCGGTTACCGTGAAGCTCGGG TGTGGGAC GAAACAGC
512111432	112	3	1	0	0	127E09(2.7); 167A08(3.5); 405D09(2.0)	GCTGTC ACTGGA ACGTTGCACGTAGCTTCTGTAACACCTC TCCGGT CTGACGA GTCC GATGTGTCTGCGTGTTGGGTG GGAC GAAACAGC
566298977	113	10	1	1	0	128A05(2.2); 127E08(2.9); 127E09(5.9); 128G08(2.7); 167A08(2.9); 167H05(2.3); 247D02(2.3); 288D05(2.9); 325B05(2.9); 405D09(2.1)	GCTGTC ACTGGA CATTTCTGGGTATTTGGGTTGAATTGGCGAA TCCGGT CTGACGA GTCCTGTA GTCGGTTACCGTGAAGCTCGGG TGTGGGAC GAAACAGC
566603713	113	9	2	0	0	8F06(2.1); 128A05(2.5); 127E08(3.1); 127E09(4.1); 167A08(2.6); 167H05(2.2); 288D05(2.4); 325B05(2.1); 567C11(2.2)	GCTGTC ACTGGA CATTCTTGGGCATTTGGGTTGAATTGGCGAA TCCGGT CTGACGA GTCCTGTA GTCGGTTACCGTGAAGCTCGGG TGTGGGAC GAAACAGC
565380643	114	11	4	3	0	8F06(3.0); 85B08(2.5); 128A05(2.6); 125C09(2.4); 127E09(5.3); 125F11(2.0); 167A08(5.0); 167H05(5.0); 205E10(2.6); 405G09(2.8); 567C11(2.1)	GCTGTC ACTGG ATTTTCCAGGGAATACTGGATGCATGACCATATTTGGTGTGCCGAGCGGCA CCAGT CTGACGA GTTC GTGGCG GGAC GAAACAGC
566298754	115	2	2	0	0	247E06(3.4); 247H04(3.4)	GCTGTC ACTGGA TACGATTTGGTGATTTCGCGCATGCCAAAC TCCGGT CTGATGA GTCCT CAGTTTCGCATGCCCTTGCCAATGAAGT AGGAC GAAACAGC
565658927	116	10	5	2	1	8F06(2.8); 85B08(3.4); 127E09(10.0); 125F11(2.1); 167A08(5.2); 167H05(4.0); 205E10(3.2); 247E06(2.2); 405G09(3.0); 526C02(2.1)	GCTGTC ACTGGA ATTTTCTGGTTCAACTGGAATTATGCCTTCAAAGGGTGCCGATCTAA TCTGGT CTGATGA GTCT GTGGCG GGAC GAAACAGC
566225843	117	1	1	1	0	167A08(5.3)	GCTGTC ACTGGA TTCTCTTTTGGTTTGCAAATGGGAACGGC TCCGGT CTGATGA GTTC GTGGCG GGAC GAAACAGC
565703067	118	22	16	11	5	8F06(6.0); 48B06(2.9); 46D07(3.0); 45G06(5.3); 86A04(7.6); 86B04(10.3); 128A05(4.8); 128E02(2.5); 127E09(11.4); 125G09(2.2); 128G08(4.3); 167A08(8.5); 167H05(9.6); 207B06(2.8); 205C10(4.3); 327B02(3.1); 328F08(2.2); 325H05(7.6); 405D09(4.9); 405G09(7.2); 488G08(9.0); 567C11(6.0)	GCTGTC ACTG GAATCCGTTAA CAGT CTGACGA GTCC AAATCTGCTCGATTTCGCGTGGGTGCGGG GGAC GAAACAGC
566314690	119	6	2	0	0	125F11(3.8); 125H11(3.0); 167H05(2.6); 207H04(2.1); 405D09(2.3); 488G08(2.4)	GCTGTC ACTGGAT GGT GTCCGGT CCGATGA GTCC GTGTCGAAAAAGTTGATTACTTCACACCCA GGAC GAAACAGC
510210025	120	2	1	0	0	127E09(2.8); 167A08(3.5)	GCTGTC ACTGGAG CACTAAGTGCACTACTCAAGAAACACCT CTCCGGT CTGATGA GTCC GATGTGTCTGCGCGTTGGGTG GGAC GAAACAGC
565359743	120	3	1	0	0	127E09(2.7); 167A08(3.9); 405D09(2.1)	GCTGTC ACTGGA ACGTTGCACGTAGCTTCTGTAACACCTC TCCGGT CTGACGA GTCC GATGTGTCTGCGTGTGGTG GGAC GAAACAGC
565352875	121	4	1	1	1	125B09(9.7); 125E08(2.9); 125G09(2.1); 606G10(2.1)	GCTGTC ACTGGA ATGCGAAAAAGTGGGGAATTGAAGAGCCTCA TCCGGT CTGATGA GTG ATGCCA CAC GAAACAGC CTCTTGTGCCGGACGAAACAGC
565352879	121	4	2	2	1	125B09(7.2); 125C09(10.2); 125E08(2.7); 125G09(2.4)	GCTGTC ACTGGA ATGCGAAAAGTGGGGAATTGAAGAGCCTCA TCCGGT CTGATGA GTG ATGCCA CAC GAAACAGC CTCTTGTGCCGGACGAAACAGC
565358760	122	10	4	1	0	47A03(3.2); 128A05(2.1); 127E09(3.2); 125G09(4.1); 128G08(2.4); 167H05(2.2); 205E10(2.0); 326A10(2.5); 326B10(5.8); 327B02(2.2)	GCTGTC ACTGGA AAGTTGCGTGAGTAAGGTGCGGTAAGATCA TCCGGT CTGATGA GTCC GTTGACCCGTGCTTGAGTAGCGTTGACTGGG GGAC GAAACAGC
566652026	123	3	2	2	0	247C07(2.1); 247E06(7.8); 247H04(6.2)	GCTGTC ACTGGA TACGATTTGGTGATTTCGCGCATGCCAAAC TCCGGT CTGACGA GTCTT CAGTTCCGCATGCCCTTGCCAATGAAGT AGGAC GAAACAGC
533994655	124	26	13	0	0	8F06(3.3); 8G11(2.6); 48B06(2.9); 46D07(3.4); 86B04(3.3); 128A05(2.4); 125C09(2.6); 127E09(4.5); 125F08(2.2); 125F11(3.4); 128G08(2.4); 167A08(4.9); 167H05(4.3); 168H11(3.8); 206C09(3.3); 206F07(2.3); 207H04(3.3); 247D02(2.1); 247E06(2.9); 247H04(2.1); 327B02(2.3); 328F08(4.1); 405D09(4.0); 405G09(2.6); 488G08(3.3); 567C11(2.3)	GCTGTC ACTGGA TGGAGGCT TTCAGT CTGACGA GTCCTG CAACAACCAATTGCACGCAAGCC CGGGAC GAAACAGC
565352584	125	23	8	2	0	8F06(3.4); 46D07(2.0); 85B08(4.1); 128A05(2.4); 127E08(2.7); 127E09(5.3); 125F08(2.1); 125F11(2.9); 128G08(2.5); 167A08(6.7); 167H05(4.4); 168H11(2.5); 206C09(2.5); 206D09(2.2); 205E10(2.6); 206F07(2.0); 247E06(3.8); 327B02(2.0); 328F08(2.1); 405D09(2.9); 405G09(4.2); 526C02(3.1); 567C11(2.2)	GCTGTC ACTGG AAAAAAACACTGGATGCATGACCATATTTGGTGTGCCGAGCTGCA CCAGT CTGATGA GTTC GTGGCG GGAC GAAACAGC
565358119	125	19	6	2	0	8F06(2.9); 85B08(4.1); 128A05(2.6); 127E08(2.9); 127E09(6.2); 125F11(4.0); 128G08(2.5); 167A08(6.0); 167H05(4.5); 206C09(2.3); 206D09(2.2); 205E10(2.7); 207H04(2.2); 247E06(2.8); 328F08(2.1); 405D09(2.7); 405G09(4.5); 526C02(2.7); 567C11(2.6)	GCTGTC ACTGG AAAAAACACTGGATGCATGACCATATTTGGTGTGCCGAGCTGCA CCAGT CTGATGA GTTC GTGGCG GGAC GAAACAGC
565352609	126	13	5	2	0	8F06(3.3); 85B08(2.2); 128A05(2.6); 127E09(4.8); 125F08(2.1); 128G08(2.1); 167A08(6.4); 167H05(5.3); 205E10(2.2); 405D09(2.1); 405G09(3.0); 488G08(2.0); 567C11(2.3)	GCTGTC ACTGG AAAAAAGTGTGAAACTGGATGCATGACCATATTTGGTGTGCCGAGCGGCA CCAGT CTGATGA GTTC GTGGCG GGAC GAAACAGC
566334018	127	3	1	0	0	46D07(2.2); 125F11(4.6); 125H11(2.7)	GCTGTC ACTGGA TTTTGCGCCGTTCTACTTGAACACT TCCGGT CCGATGA GTCCTT GCGC GGGGAC GAAACAGC
566312526	128	7	2	1	0	205E10(2.1); 247D02(2.3); 247E06(3.4); 247H04(5.2); 488F06(2.0); 527C06(2.0); 567A08(2.1)	GCTGTC AC TGGATACGATTTGGTGATTTCGCGCATGCCAAACTCCT GT CTGATGA GTCCT CAGTTTCGCATGCCCTTGCCAATGAAGT AGGAC GAAACAGC
565360460	129	13	5	1	0	8F06(2.1); 47A03(3.5); 128A05(3.5); 126D05(2.1); 127E09(2.7); 125G09(3.5); 128G08(2.8); 167H05(2.6); 206D09(2.8); 205E10(2.2); 247E06(2.7); 326B10(6.7); 327B02(3.3)	GCTGTC ACTGGA AGGTACGTCTTTGAGTAGCCAAAACTGGAA TCCGGT CTGACGA GTCC GATACGTTGGTGAGTAGATGCATGTGCCTG GGAC GAAACAGC
566247471	130	17	6	1	0	8F06(3.0); 85B08(2.8); 128A05(2.3); 127E09(7.0); 125F11(2.3); 167A08(4.7); 167H05(3.7); 206C09(2.0); 206D09(2.3); 205E10(3.6); 207H04(2.4); 247E06(3.0); 325H05(2.0); 405D09(2.4); 405G09(2.6); 526C02(2.8); 567C11(2.2)	GCTGTC ACTGGATT TATGCCGTTGAAAGGGGAGCCGATCT AATCTAGT CTGACGA GTCT GTGGCG GGAC GAAACAGC
565674001	131	17	11	6	1	8F06(8.5); 48B06(2.8); 85B08(2.4); 127E09(6.2); 167A08(2.1); 167H05(4.4); 247C07(3.7); 247D02(6.3); 247D03(5.1); 247E06(6.9); 325B05(6.8); 328F08(2.7); 325H05(3.5); 488G08(2.3); 526A03(3.9); 526C02(2.3); 567C11(3.7)	GCTGTC ACTGGAA ATTGCAACCAAATGCAGAAAGCCTCAGA TTCCGGT CCGATGA GTCCT TGGGGT GGGAC GAAACAGC
565352783	132	3	2	0	0	125B09(3.2); 125C09(3.0); 367G11(2.1)	GCTGTC ACTGGAA CTAGAT TTTCGGT CTGAAGA GTCC ATGCATCTCTGTGTGTGTTGGTGGGACGAAACGGCTTGTGTTGCCA GGAC GAAACAGC
566317784	133	20	9	5	1	8F06(3.4); 86A04(2.4); 85B08(6.9); 128A05(2.3); 127E09(16.5); 125F11(3.0); 128G08(2.0); 167A08(5.6); 167H05(5.3); 206C09(2.5); 206D09(2.3); 205E10(6.5); 247D02(2.2); 247E06(4.2); 288D05(2.1); 405D09(2.5); 405G09(3.5); 488G08(2.3); 526C02(3.4); 567C11(2.2)	GCTGTC ACTGG ATTTATGCCGTTGAAAGGGGTGCCGATCTAAA CTAGT CTGATGA GTTC GTGGCG GGAC GAAACAGC
565367673	134	4	4	1	0	128A05(3.3); 125B09(5.3); 125E08(3.6); 125G09(3.4)	GCTGTC ACTGGA TAAGAAGAGCTACTTGGTAGGGAAGAGGCT TCCGGT CTGATGA GACCTTGAATGGC GAAACAGC ACTACGTTGCCCGGGACGAAACAGC
566312536	135	3	2	2	0	247C07(2.7); 247E06(5.8); 247H04(6.3)	GCTGTC ACTGGA TACGATTTGGTGATTTCGCGCGTGCCAAAC TCCGGT CTGATGA GTCT CAGTTTCGCATGCCCTTGCCAATGAAGTA GGAC GAAACAGC
565353338	136	4	1	0	0	127E09(2.2); 125F11(2.1); 167A08(3.4); 367G11(2.0)	GCTGTC ACTGGAG CACTAAGTGCACTACTCAAGAAACACCT CTCCGGT CTGACGA GTCC GATGTGTCTGCATGTTGGGTG GGAC GAAACAGC
566218011	137	5	3	2	1	128A05(2.4); 125B09(8.5); 125C09(5.8); 125E08(3.1); 125G09(3.0)	GCTGTC ACTGGA AGGGGACGA TCCGGT CTGATGA GTCC GTATCGAGGAAGAATTCGCGATATCCACAG GGAC GAAACAGC
565703050	138	22	15	10	4	8F06(5.6); 48B06(2.5); 46D07(2.6); 45G06(4.8); 86A04(6.0); 86B04(9.9); 128A05(4.6); 125C09(2.0); 128E02(2.0); 127E09(10.8); 128G08(4.7); 167A08(6.9); 167H05(10.6); 207B06(2.7); 205C10(3.7); 327B02(2.7); 328F08(2.1); 325H05(6.3); 405D09(4.9); 405G09(5.7); 488G08(8.1); 567C11(5.1)	GCTGTC ACTG GAGTCCGTTAA CAGT CTGACGA GTCC AAATCTGCTCGATTGCGTGTGGGTGCGGG GGAC GAAACAGC
514821068	139	6	2	2	0	8F06(2.2); 86A04(2.2); 86B04(2.3); 127E09(5.7); 167A08(7.9); 405D09(2.4)	GCTGTC ACTGGAT CGGACA ATCTAGT CTGAAGA GTCC TGCGATGCCTGATACTCATGCCTCTCCGC GGAC GAAACAGC
565380642	140	9	3	0	0	8F06(2.9); 85B08(2.5); 128A05(2.4); 127E09(4.9); 128G08(2.3); 167A08(3.3); 167H05(4.8); 405D09(2.3); 405G09(2.9)	GCTGTC ACTGG ATTTTCCAGGCAACTGGATGCATGACCATATTTGGTGTGCCGAGCGGCA CCAGT CTGACGA GTCT GTGGCG GGAC GAAACAGC
566339104	141	3	1	0	0	46D07(2.2); 125F11(4.6); 125H11(2.1)	GCTGTC ACTGGA TTTTTGCGCCGTTCTACTAGAACACT TCCGGT CCGATGA GTCCTT GCGC GGGGAC GAAACAGC
565378926	142	11	7	3	1	8F06(2.6); 45G06(2.5); 86A04(3.5); 86B04(8.7); 127E09(4.6); 167A08(4.2); 167H05(5.3); 325H05(3.6); 405G09(2.8); 488G08(5.3); 567C11(2.8)	GCTGTC ACTG GATTTTCAGTTCGACGAACACTGGATACCGTAAA CAGT CTGAAGA GTCC AAATCTGCTCGAATTCGTGTGGGTGCGGG GGAC GAAACAGC
565958337	143	3	3	2	0	247C07(3.3); 247E06(5.4); 247H04(6.8)	GCTGTC ACTGGA CACTACT TCCGGT CTGATGA GTCC GGGATACGACAAGTATGCCATTAGCAGGTG GGAC GAAACAGC
566312614	144	3	2	2	0	247C07(2.5); 247E06(5.2); 247H04(6.6)	GCTGTC ACTGGA TATAGCGCTCTACAAAAGACTGTCTTGGAC TCCGGT CTGATGA GTTC AGTCCAAGGGTGTAAAGTTGGGCGTGCATA GGAC GAAACAGC
566652019	144	3	2	2	0	247C07(2.6); 247E06(6.4); 247H04(7.9)	GCTGTC ACTGGA TACGATTTGGTGATTTCGCGCATGCCAAAC TCCGGT CTGACGA GTCT CAGTTTCGCATGCCCTTGCCAATGAAGTA GGAC GAAACAGC
512236971	145	3	1	1	0	127E09(3.0); 167A08(5.1); 405D09(2.2)	GCTGTC ACTGGA ACTGAACGATGGACAGACACCTC TCCGGT CTGACGA GTCC GATGTGTCTGCGAATGTCCGCGTGTTGGTG GGAC GAAACAGC
512366694	146	17	10	5	0	8F06(4.3); 48B06(2.4); 46D07(3.9); 86A04(2.7); 86B04(6.8); 127E09(6.6); 125F11(2.8); 167A08(7.8); 167G05(2.3); 167H05(5.2); 205C10(3.4); 205E10(2.3); 328F08(2.5); 405D09(5.6); 405G09(3.1); 488G08(3.5); 486H02(2.4)	GCTGTC ACTGGA GGGGAAAG TCTGGT CTGACGA GTCCT GATAACGTGCCTATTGGCGCACCCGGG GGGAC GAAACAGC
566569338	147	2	2	0	0	125B09(4.3); 125C09(3.9)	GCTGTC ACTGGA GGAAGATG TCCGGT CTGATGA GTCC GAAAATGTTCACGTAGGCAGGAGTTCGGTG GGAC GAAACAGC
565708108	148	18	7	2	0	8F06(3.6); 85B08(3.4); 128A05(2.6); 127E09(6.3); 125F08(2.0); 125F11(2.5); 128G08(2.0); 167A08(5.2); 167H05(4.3); 206C09(2.5); 206D09(2.6); 205E10(4.6); 207H04(2.5); 247E06(3.3); 325H05(2.3); 405G09(2.4); 526C02(2.6); 567C11(2.0)	GCTGTC ACTGGATT TATGCCGTTGAAAGGGGAGCCGATCT AATCTAGT CTGACGA GTCC GTGGCG GGAC GAAACAGC
565411466	149	18	12	7	1	48B06(2.2); 46D07(11.1); 48G09(2.8); 85B08(2.0); 86D03(3.8); 86H03(7.3); 128A05(2.4); 127E09(7.7); 125F08(3.6); 167G05(2.1); 167H05(2.1); 206D09(6.9); 247C07(5.3); 247E06(5.1); 247H04(3.3); 325H05(6.3); 526A03(4.1); 567C11(3.6)	GCTGTC ACTGGA GACTGGTG TCCAGT CCGATGA GTCT ACTGCCTCTGCACTATCTGCAAGCGTACCG GGAC GAAACAGC
512112258	150	9	5	3	0	8G11(4.7); 6H08(2.3); 46D07(2.1); 127E09(5.3); 125F11(6.5); 167A08(3.3); 206F07(2.1); 328F08(2.4); 405D09(6.6)	GCTGTC ACTGGA AACGAAGG TCTAGT CTGAAGA GTCC GCCTAAGCGCTGCTCACACAGTGTCTCGTG GGAC GAAACAGC
