## Supplemental Table 6 for "Highly multiplexed selection of RNA aptamers against a small molecule library"

### Sheet: Sheet1
Biosensor	Measured Targets	Positives	TN	FP	FN	TP	Precision	TPR	TNR	AUC
565359756	267	3	263	1	3	0	0	0	0.996212	0.498106
513135887	261	3	257	1	3	0	0	0	0.996124	0.498062
524192145	268	3	263	2	3	0	0	0	0.992453	0.496226
565703474	271	3	268	0	1	2	1	0.666667	1	0.833333
565945568	256	3	253	0	0	3	1	1	1	1
565358750	214	3	211	0	3	0	#DIV/0!	0	1	0.5
565764925	265	3	262	0	0	3	1	1	1	1
565945570	259	3	256	0	0	3	1	1	1	1
565508993	225	3	221	1	3	0	0	0	0.995495	0.497748
566305932	245	3	242	0	1	2	1	0.666667	1	0.833333
565352604	253	3	248	2	3	0	0	0	0.992	0.496
510210025	269	3	264	2	3	0	0	0	0.992481	0.496241
565352879	239	3	234	2	2	1	0.333333	0.333333	0.991525	0.662429
565367673	117	3	114	0	3	0	#DIV/0!	0	1	0.5
566339104	270	3	267	0	1	2	1	0.666667	1	0.833333
565958337	274	3	270	1	0	3	0.75	1	0.99631	0.998155
566652019	272	3	269	0	0	3	1	1	1	1
565358716	246	4	240	2	4	0	0	0	0.991736	0.495868
565703478	268	4	263	1	2	2	0.666667	0.5	0.996212	0.748106
566333990	271	4	267	0	0	4	1	1	1	1
565354742	233	4	229	0	4	0	#DIV/0!	0	1	0.5
565662496	274	4	269	1	2	2	0.666667	0.5	0.996296	0.748148
565358760	195	4	191	0	4	0	#DIV/0!	0	1	0.5
566334018	273	4	268	1	2	2	0.666667	0.5	0.996283	0.748141
514821068	238	4	233	1	4	0	0	0	0.995726	0.497863
565671881	244	5	239	0	1	4	1	0.8	1	0.9
565658072	244	5	239	0	3	2	1	0.4	1	0.7
566603699	230	5	225	0	1	4	1	0.8	1	0.9
565353501	191	5	185	1	4	1	0.5	0.2	0.994624	0.597312
565547677	264	5	257	2	4	1	0.333333	0.2	0.992278	0.596139
512298529	266	5	258	3	4	1	0.25	0.2	0.988506	0.594253
512111426	217	5	211	1	3	2	0.666667	0.4	0.995283	0.697642
566568470	255	5	247	3	4	1	0.25	0.2	0.988	0.594
566603713	238	5	233	0	2	3	1	0.6	1	0.8
566218011	272	5	264	3	4	1	0.25	0.2	0.988764	0.594382
512236971	271	5	263	3	4	1	0.25	0.2	0.988722	0.594361
566306405	236	6	230	0	3	3	1	0.5	1	0.75
566655862	258	6	250	2	4	2	0.5	0.333333	0.992063	0.662698
566669595	240	6	234	0	3	3	1	0.5	1	0.75
565869713	245	6	239	0	3	3	1	0.5	1	0.75
566314690	254	6	246	2	6	0	0	0	0.991935	0.495968
565354744	247	7	238	2	7	0	0	0	0.991667	0.495833
566668612	260	7	250	3	5	2	0.4	0.285714	0.988142	0.636928
565770089	260	8	250	2	6	2	0.5	0.25	0.992063	0.621032
514294722	257	8	247	2	5	3	0.6	0.375	0.991968	0.683484
565658930	248	8	240	0	4	4	1	0.5	1	0.75
565663129	261	8	251	2	6	2	0.5	0.25	0.992095	0.621047
565736657	263	8	254	1	4	4	0.8	0.5	0.996078	0.748039
565360460	233	8	224	1	5	3	0.75	0.375	0.995556	0.685278
565380642	242	8	233	1	6	2	0.666667	0.25	0.995726	0.622863
513125001	267	9	257	1	4	5	0.833333	0.555556	0.996124	0.77584
565352593	237	9	226	2	4	5	0.714286	0.555556	0.991228	0.773392
565352107	242	9	232	1	5	4	0.8	0.444444	0.995708	0.720076
565658928	245	9	235	1	5	4	0.8	0.444444	0.995763	0.720104
565388300	237	9	227	1	4	5	0.833333	0.555556	0.995614	0.775585
565380643	226	9	216	1	4	5	0.833333	0.555556	0.995392	0.775474
565352609	247	9	236	2	5	4	0.666667	0.444444	0.991597	0.718021
565658071	250	10	239	1	8	2	0.666667	0.2	0.995833	0.597917
512112258	267	10	255	2	6	4	0.666667	0.4	0.992218	0.696109
565380623	261	11	248	2	5	6	0.75	0.545455	0.992	0.768727
511228957	246	11	233	2	5	6	0.75	0.545455	0.991489	0.768472
566247471	249	11	236	2	9	2	0.5	0.181818	0.991597	0.586707
565352619	246	12	233	1	6	6	0.857143	0.5	0.995726	0.747863
565707779	258	12	245	1	7	5	0.833333	0.416667	0.995935	0.706301
565658927	263	12	247	4	6	6	0.6	0.5	0.984064	0.742032
565352773	266	14	251	1	8	6	0.857143	0.428571	0.996032	0.712302
565378926	246	14	231	1	8	6	0.857143	0.428571	0.99569	0.712131
565708108	250	14	234	2	8	6	0.75	0.428571	0.991525	0.710048
565395634	237	15	221	1	6	9	0.9	0.6	0.995495	0.797748
565352620	265	15	248	2	6	9	0.818182	0.6	0.992	0.796
565658937	261	15	245	1	10	5	0.833333	0.333333	0.995935	0.664634
565378923	210	15	195	0	8	7	1	0.466667	1	0.733333
565354563	208	16	191	1	7	9	0.9	0.5625	0.994792	0.778646
565354561	226	16	210	0	6	10	1	0.625	1	0.8125
565358119	246	16	228	2	7	9	0.818182	0.5625	0.991304	0.776902
512366694	196	16	178	2	6	10	0.833333	0.625	0.988889	0.806944
565378930	210	17	192	1	7	10	0.909091	0.588235	0.994819	0.791527
565374624	264	17	244	3	8	9	0.75	0.529412	0.987854	0.758633
565378920	236	17	219	0	7	10	1	0.588235	1	0.794118
565674001	245	17	228	0	10	7	1	0.411765	1	0.705882
565354562	263	18	242	3	9	9	0.75	0.5	0.987755	0.743878
566317784	223	18	203	2	8	10	0.833333	0.555556	0.990244	0.7729
565354553	261	20	239	2	6	14	0.875	0.7	0.991701	0.845851
512119032	255	20	233	2	7	13	0.866667	0.65	0.991489	0.820745
565493161	264	21	241	2	11	10	0.833333	0.47619	0.99177	0.73398
565658938	209	21	187	1	9	12	0.923077	0.571429	0.994681	0.783055
565354350	266	22	240	4	8	14	0.777778	0.636364	0.983607	0.809985
565359922	245	22	222	1	11	11	0.916667	0.5	0.995516	0.747758
514037045	256	22	233	1	8	14	0.933333	0.636364	0.995726	0.816045
565411466	260	22	236	2	9	13	0.866667	0.590909	0.991597	0.791253
566177595	262	23	236	3	11	12	0.8	0.521739	0.987448	0.754593
565513272	258	24	231	3	12	12	0.8	0.5	0.987179	0.74359
565385129	263	25	235	3	9	16	0.842105	0.64	0.987395	0.813697
514868644	263	25	235	3	13	12	0.8	0.48	0.987395	0.733697
565707921	255	26	226	3	12	14	0.823529	0.538462	0.9869	0.762681
565675752	259	26	231	2	8	18	0.9	0.692308	0.991416	0.841862
565703050	234	26	208	0	5	21	1	0.807692	1	0.903846
566087733	258	27	226	5	14	13	0.722222	0.481481	0.978355	0.729918
565515431	250	27	223	0	5	22	1	0.814815	1	0.907407
512242466	262	29	233	0	5	24	1	0.827586	1	0.913793
565872930	267	30	236	1	7	23	0.958333	0.766667	0.995781	0.881224
565359918	258	31	225	2	17	14	0.875	0.451613	0.991189	0.721401
565515437	265	31	233	1	8	23	0.958333	0.741935	0.995726	0.868831
522104529	263	32	229	2	9	23	0.92	0.71875	0.991342	0.855046
565703067	266	32	232	2	9	23	0.92	0.71875	0.991453	0.855101
533994655	258	32	220	6	12	20	0.769231	0.625	0.973451	0.799226
513400071	257	34	218	5	13	21	0.807692	0.617647	0.977578	0.797613
Total		1310	25162	154	602	708	0.821346	0.540458	0.993917	0.767187
Average	107	12.243	235.159	1.43925	5.62617	6.61682	0.719451	0.467635	0.993959	0.730797
